# Community-wide adaptive evolution of gut bacteria during dietary transitions

**DOI:** 10.64898/2026.10.01.755998

**Authors:** Samantha G. Hernandez, Siddharth Uppal, Dong-Min Jin, Abigail A. Landers, Nathaniel Ennis, Daniel D. Sprockett, Andrew H. Moeller

## Abstract

Diet exerts selection on bacterial species within the mammalian gut microbiota^1,2,3,4,5^, but the extent, modes, genomic bases, and repeatability of gut bacterial adaptive evolution in response to dietary variation within hosts are poorly understood. Here, we show that within-host dietary transitions drive ubiquitous and highly reproducible adaptive evolution of gut bacterial populations. We deeply profiled allele-frequency dynamics in gut microbiota of an experimental cohort of litter-matched wild-derived isogenic mice either transitioned from low-fat/high-carbohydrate diets to high-fat/low-carbohydrate diets or maintained on their ancestral low-fat/high-carbohydrate diet. Dietary transitions induced significantly parallel allele-frequency changes across replicates in 61/62 core gut bacterial species within five months, whereas 0/62 species displayed significant across-replicate parallelism in the control group, indicating deterministic adaptive evolutionary responses across the gut microbiota. Adaptation proceeded through multiple modes, including strain sorting and gene-wise responses. The latter were enriched in a subset of gene families and functions across bacterial species, including invertases. Culturing revealed an invertible DNA switch in *Phocaeicola sartorii* that, in all replicates transitioned to high-fat/low-carbohydrate diets, localized a promoter sequence upstream of cell-surface glycan foraging genes. These findings elucidate widespread gut bacterial adaptive evolution mediated by within-host dietary variation.
