## Supplementary material for "Community-wide adaptive evolution of gut bacteria during dietary transitions": Table S4

### Sheet: Sheet1
Supplementary Table 4. Differential abundance testing with ANCOM.
Classification	SGB	Log Fold Change, Control Post	Log Fold Change, Control End	SE, Control Post	SE, Control End	W, Control Post	W, Control End	p, Control Post	p, Control End	q, Control Post	q, Control End	Different, Control Post	Different, Control End	Passed SS, Control Post	Passed SS, Control End	Log Fold Change, Fat Post	Log Fold Change, Fat End	SE, Fat Post	SE, Fat End	W, Fat Post	W, Fat End	p, Fat Post	p, Fat End	q, Fat Post	q, Fat End	Different, Fat Post	Different, Fat End	Passed SS, Fat Post	Passed SS, Fat End
d__Bacteria;p__Bacteroidota;c__Bacteroidia;o__Bacteroidales;f__Bacteroidaceae;g__Bacteroides;s__Bacteroides sp002491635	SLG1207_DASTool_bins_18	-0.675705	-0.50575	0.289465	0.307677	-2.33433	-1.64377	1	1	1	1	FALSE	FALSE	FALSE	FALSE	-0.673561	0.216917	0.450466	0.447703	-1.49525	0.484511	1	1	1	1	FALSE	FALSE	TRUE	TRUE
d__Bacteria;p__Bacteroidota;c__Bacteroidia;o__Bacteroidales;f__Bacteroidaceae;g__Bacteroides;s__Bacteroides sp910578895	SLG710_DASTool_bins_30	-0.516114	-0.353567	0.246409	0.264946	-2.09454	-1.33449	1	1	1	1	FALSE	FALSE	FALSE	TRUE	-0.150649	-1.09088	0.400843	0.398161	-0.37583	-2.7398	0.708935	0.00898585	1	0.120084	FALSE	FALSE	TRUE	FALSE
d__Bacteria;p__Bacteroidota;c__Bacteroidia;o__Bacteroidales;f__Bacteroidaceae;g__Bacteroides;s__Bacteroides sp910586915	SLG193_DASTool_bins_10	-0.155857	0.0940045	0.304517	0.322594	-0.511819	0.291402	1	1	1	1	FALSE	FALSE	TRUE	TRUE	0.0991483	-0.869212	0.401361	0.398678	0.24703	-2.18024	1	1	1	1	FALSE	FALSE	TRUE	FALSE
d__Bacteria;p__Bacteroidota;c__Bacteroidia;o__Bacteroidales;f__Bacteroidaceae;g__Phocaeicola;s__Phocaeicola sartorii	SLG221_DASTool_bins_41	-0.452467	-0.894047	0.344195	0.361913	-1.31457	-2.47034	1	1	1	1	FALSE	FALSE	TRUE	FALSE	0.329384	-0.225502	0.423817	0.421092	0.777184	-0.535516	1	1	1	1	FALSE	FALSE	TRUE	TRUE
d__Bacteria;p__Bacteroidota;c__Bacteroidia;o__Bacteroidales;f__Bacteroidaceae;g__Prevotella;s__Prevotella sp002933775	SLG422_DASTool_bins_133	-0.680816	-0.353247	0.440521	0.608908	-1.54548	-0.580131	1	1	1	1	FALSE	FALSE	TRUE	TRUE	-0.0360973	0.736676	0.703001	0.700105	-0.0513474	1.05224	1	1	1	1	FALSE	FALSE	TRUE	TRUE
d__Bacteria;p__Bacteroidota;c__Bacteroidia;o__Bacteroidales;f__Marinifilaceae;g__Odoribacter;s__Odoribacter sp910578105	SLG1171_DASTool_bins_9	-0.224889	-0.0286833	0.242728	0.261282	-0.926508	-0.109779	1	1	1	1	FALSE	FALSE	TRUE	TRUE	-1.32189	-0.40846	0.39623	0.385293	-3.33616	-1.06013	1	1	1	1	FALSE	FALSE	FALSE	TRUE
d__Bacteria;p__Bacteroidota;c__Bacteroidia;o__Bacteroidales;f__Marinifilaceae;g__Odoribacter;s__Odoribacter sp910578985	SLG326B_DASTool_bins_SLG326B_bin.92_sub	-0.0490065	0.212721	0.264148	0.285586	-0.185526	0.744857	1	1	1	1	FALSE	FALSE	TRUE	TRUE	-1.47097	-0.74343	0.450012	0.441379	-3.26873	-1.68434	0.00249553	0.101405	0.0333493	1	TRUE	FALSE	TRUE	TRUE
d__Bacteria;p__Bacteroidota;c__Bacteroidia;o__Bacteroidales;f__Marinifilaceae;g__Odoribacter;s__Odoribacter sp910589025	SLG1120_DASTool_bins_SLG1120_bin.75	0.43379	0.822248	0.26785	0.286243	1.61953	2.87255	0.1142	0.00683458	1	0.109353	FALSE	FALSE	FALSE	FALSE	-0.0253252	1.15359	0.487202	0.478467	-0.0519808	2.41102	1	1	1	1	FALSE	FALSE	TRUE	FALSE
d__Bacteria;p__Bacteroidota;c__Bacteroidia;o__Bacteroidales;f__Muribaculaceae;g__CAG-485;s__CAG-485 sp002361155	SLG422_DASTool_bins_3_sub	-0.116452	0.409544	0.269273	0.287655	-0.432469	1.42373	1	1	1	1	FALSE	FALSE	TRUE	TRUE	-0.266598	-0.147902	0.358	0.35543	-0.744687	-0.416121	1	1	1	1	FALSE	FALSE	TRUE	TRUE
d__Bacteria;p__Bacteroidota;c__Bacteroidia;o__Bacteroidales;f__Muribaculaceae;g__CAG-485;s__CAG-485 sp002361215	SLG1121_DASTool_bins_20	0.128456	1.24469	0.302635	0.317245	0.424459	3.92343	0.673814	0.000392492	1	0.00627987	FALSE	TRUE	TRUE	TRUE	-0.0371393	0.174634	0.405685	0.376423	-0.0915472	0.46393	1	1	1	1	FALSE	FALSE	TRUE	TRUE
d__Bacteria;p__Bacteroidota;c__Bacteroidia;o__Bacteroidales;f__Muribaculaceae;g__CAG-873;s__CAG-873 sp002490635	SLG1133_DASTool_bins_SLG1133_bin.13	-0.254152	0.566799	0.286208	0.304449	-0.887997	1.86172	1	1	1	1	FALSE	FALSE	TRUE	FALSE	0.319249	0.940878	0.388012	0.385358	0.822782	2.44157	1	1	1	1	FALSE	FALSE	TRUE	FALSE
d__Bacteria;p__Bacteroidota;c__Bacteroidia;o__Bacteroidales;f__Muribaculaceae;g__CAG-873;s__CAG-873 sp009775265	SLG422_DASTool_bins_SLG422_bin.109	-0.444566	0.724437	0.353572	0.371207	-1.25736	1.95157	1	1	1	1	FALSE	FALSE	TRUE	FALSE	-0.748639	0.263373	0.440614	0.443587	-1.69908	0.593735	1	1	1	1	FALSE	FALSE	TRUE	TRUE
d__Bacteria;p__Bacteroidota;c__Bacteroidia;o__Bacteroidales;f__Muribaculaceae;g__CAG-873;s__CAG-873 sp009775535	SLG991_DASTool_bins_12	0.229879	1.29945	0.345573	0.363279	0.665211	3.577	1	1	1	1	FALSE	FALSE	TRUE	FALSE	-0.245537	-0.477427	0.415037	0.412327	-0.591602	-1.15788	1	1	1	1	FALSE	FALSE	TRUE	TRUE
d__Bacteria;p__Bacteroidota;c__Bacteroidia;o__Bacteroidales;f__Muribaculaceae;g__CAG-873;s__CAG-873 sp011959565	SLG655_DASTool_bins_SLG655_bin.17	-0.245326	0.374313	0.294251	0.320052	-0.83373	1.16954	1	1	1	1	FALSE	FALSE	TRUE	TRUE	0.660167	-0.080239	0.406835	0.404141	1.62269	-0.198542	1	1	1	1	FALSE	FALSE	TRUE	TRUE
d__Bacteria;p__Bacteroidota;c__Bacteroidia;o__Bacteroidales;f__Muribaculaceae;g__Duncaniella;s__Duncaniella freteri	SLG659_DASTool_bins_51	-0.421455	0.100225	0.326186	0.349706	-1.29207	0.286599	1	1	1	1	FALSE	FALSE	TRUE	TRUE	0.666604	-0.0406417	0.431287	0.424144	1.54562	-0.0958205	1	1	1	1	FALSE	FALSE	TRUE	TRUE
d__Bacteria;p__Bacteroidota;c__Bacteroidia;o__Bacteroidales;f__Muribaculaceae;g__Muribaculum;s__Muribaculum intestinale	SLG1171_DASTool_bins_82	-0.534451	-0.158137	0.336222	0.364745	-1.58958	-0.433553	1	1	1	1	FALSE	FALSE	TRUE	TRUE	-0.274253	0.644387	0.366002	0.363406	-0.749321	1.77319	1	1	1	1	FALSE	FALSE	TRUE	FALSE
d__Bacteria;p__Bacteroidota;c__Bacteroidia;o__Bacteroidales;f__Muribaculaceae;g__Muribaculum;s__Muribaculum sp002473395	SLG221_DASTool_bins_110	-0.339651	0.291581	0.255639	0.279893	-1.32863	1.04176	1	1	1	1	FALSE	FALSE	TRUE	TRUE	0.770504	0.417051	0.392381	0.389716	1.96367	1.07014	1	1	1	1	FALSE	FALSE	FALSE	TRUE
d__Bacteria;p__Bacteroidota;c__Bacteroidia;o__Bacteroidales;f__Muribaculaceae;g__UBA3263;s__UBA3263 sp001689615	SLG1122_DASTool_bins_42	-0.159023	0.298426	0.321823	0.339743	-0.49413	0.878387	1	1	1	1	FALSE	FALSE	TRUE	TRUE	-0.720373	0.1309	0.380033	0.377398	-1.89555	0.34685	1	1	1	1	FALSE	FALSE	FALSE	TRUE
d__Bacteria;p__Bacteroidota;c__Bacteroidia;o__Bacteroidales;f__Muribaculaceae;g__UBA7173;s__UBA7173 sp001689485	SLG1133_DASTool_bins_82	-0.674915	-0.461798	0.324717	0.346774	-2.07847	-1.3317	1	1	1	1	FALSE	FALSE	TRUE	FALSE	0.178652	0.0178378	0.336118	0.333631	0.531517	0.0534656	1	1	1	1	FALSE	FALSE	TRUE	TRUE
d__Bacteria;p__Bacteroidota;c__Bacteroidia;o__Bacteroidales;f__Muribaculaceae;g__UBA7173;s__UBA7173 sp013316675	SLG656_DASTool_bins_4_sub	-0.510128	0.0299534	0.279299	0.2976	-1.82645	0.10065	1	1	1	1	FALSE	FALSE	FALSE	TRUE	-0.112946	0.183247	0.347084	0.344553	-0.325415	0.531841	1	1	1	1	FALSE	FALSE	TRUE	TRUE
d__Bacteria;p__Bacteroidota;c__Bacteroidia;o__Bacteroidales;f__Muribaculaceae;g__UBA7173;s__UBA7173 sp910578395	SLG991_DASTool_bins_60	-0.28651	0.466425	0.299108	0.321754	-0.957882	1.44963	1	1	1	1	FALSE	FALSE	TRUE	TRUE	-0.579188	-0.279008	0.418354	0.406363	-1.38444	-0.686598	1	1	1	1	FALSE	FALSE	FALSE	TRUE
d__Bacteria;p__Bacteroidota;c__Bacteroidia;o__Bacteroidales;f__P3;g__Pullibacteroides;s__Pullibacteroides sp910578275	SLG659_DASTool_bins_22	0.209246	0.714224	0.251978	0.270483	0.830416	2.64055	1	1	1	1	FALSE	FALSE	TRUE	TRUE	-1.01483	-0.20602	0.39119	0.388528	-2.59422	-0.530258	1	1	1	1	FALSE	FALSE	TRUE	TRUE
d__Bacteria;p__Bacteroidota;c__Bacteroidia;o__Bacteroidales;f__P3;g__Pullibacteroides;s__Pullibacteroides sp910586395	SLG594_DASTool_bins_SLG594_bin.002_sub	-0.341211	0.101515	0.223314	0.241906	-1.52794	0.419647	1	1	1	1	FALSE	FALSE	FALSE	TRUE	-0.922479	-1.0113	0.309974	0.307625	-2.97599	-3.28745	1	1	1	1	FALSE	FALSE	FALSE	FALSE
d__Bacteria;p__Bacteroidota;c__Bacteroidia;o__Bacteroidales;f__Rikenellaceae;g__Alistipes;s__Alistipes sp002428825	SLG530_DASTool_bins_65	0.148022	1.02317	0.273572	0.291919	0.541072	3.50497	0.591859	0.00126303	1	0.0202084	FALSE	TRUE	TRUE	TRUE	-1.17896	0.39261	0.384852	0.368549	-3.06341	1.06529	1	1	1	1	FALSE	FALSE	FALSE	TRUE
d__Bacteria;p__Bacteroidota;c__Bacteroidia;o__Bacteroidales;f__Rikenellaceae;g__Alistipes;s__Alistipes sp009774895	SLG887_DASTool_bins_SLG887_bin.70	-0.417359	0.106184	0.308046	0.326091	-1.35486	0.325626	1	1	1	1	FALSE	FALSE	TRUE	TRUE	-0.271615	-1.24267	0.44392	0.446864	-0.611856	-2.78088	0.544184	0.00830546	1	0.110991	FALSE	FALSE	TRUE	FALSE
d__Bacteria;p__Bacteroidota;c__Bacteroidia;o__Bacteroidales;f__Rikenellaceae;g__Alistipes;s__Alistipes sp910586375	SLG1215_DASTool_bins_SLG1215_bin.19	-0.454833	0.0436106	0.268472	0.284712	-1.69415	0.153175	1	1	1	1	FALSE	FALSE	TRUE	TRUE	0.0721619	0.500127	0.402071	0.377497	0.179476	1.32485	1	1	1	1	FALSE	FALSE	TRUE	TRUE
d__Bacteria;p__Bacteroidota;c__Bacteroidia;o__Bacteroidales;f__Rikenellaceae;g__Avirikenella;s__Avirikenella sp910588925	SLG529_DASTool_bins_133_sub	-0.171419	0.297492	0.466448	0.530453	-0.367498	0.560825	1	1	1	1	FALSE	FALSE	TRUE	TRUE	-1.47149	-1.2022	0.559864	0.498514	-2.6283	-2.41157	0.0157099	0.0251215	0.209941	0.310594	FALSE	FALSE	FALSE	TRUE
d__Bacteria;p__Bacteroidota;c__Bacteroidia;o__Bacteroidales;f__UBA932;g__Cryptobacteroides;s__Cryptobacteroides sp002298075	SLG654_DASTool_bins_35	-0.41816	-0.0545481	0.240443	0.259007	-1.73913	-0.210605	1	1	1	1	FALSE	FALSE	FALSE	TRUE	-0.0131163	0.0745394	0.325884	0.323445	-0.0402484	0.230455	1	1	1	1	FALSE	FALSE	TRUE	TRUE
d__Bacteria;p__Bacteroidota;c__Bacteroidia;o__Bacteroidales;f__UBA932;g__Cryptobacteroides;s__Cryptobacteroides sp009774765	SLG421_DASTool_bins_82	-0.214642	0.16827	0.261345	0.282321	-0.821298	0.596023	1	1	1	1	FALSE	FALSE	TRUE	TRUE	-0.7332	-0.961806	0.352942	0.353405	-2.0774	-2.72154	1	1	1	1	FALSE	FALSE	TRUE	FALSE
d__Bacteria;p__Campylobacterota;c__Campylobacteria;o__Campylobacterales;f__Helicobacteraceae;g__Helicobacter_C;s__Helicobacter_C typhlonius	SLG658_DASTool_bins_SLG658_bin.001	-0.16107	0.0656275	0.305804	0.323869	-0.526709	0.202636	1	1	1	1	FALSE	FALSE	TRUE	TRUE	-0.908015	-0.541408	0.366243	0.363647	-2.47927	-1.48883	1	1	1	1	FALSE	FALSE	FALSE	FALSE
d__Bacteria;p__Cyanobacteria;c__Vampirovibrionia;o__Gastranaerophilales;f__RUG14156;g__MGBC122484;s__MGBC122484 sp910586855	SLG653_DASTool_bins_SLG653_bin.81	-0.252387	0.684851	0.28864	0.30686	-0.874402	2.23181	1	1	1	1	FALSE	FALSE	TRUE	TRUE	-0.616878	-0.521533	0.519203	0.52669	-1.18812	-0.990207	1	1	1	1	FALSE	FALSE	TRUE	TRUE
d__Bacteria;p__Deferribacterota;c__Deferribacteres;o__Deferribacterales;f__Mucispirillaceae;g__Mucispirillum;s__Mucispirillum sp910586745	SLG1205_DASTool_bins_21	0.390397	1.48574	0.450982	0.474405	0.86566	3.1318	0.391714	0.00320098	1	0.0512158	FALSE	FALSE	TRUE	FALSE	-1.20645	-1.09699	0.572503	0.53588	-2.10732	-2.04708	1	1	1	1	FALSE	FALSE	FALSE	TRUE
d__Bacteria;p__Desulfobacterota_I;c__Desulfovibrionia;o__Desulfovibrionales;f__Desulfovibrionaceae;g__Bilophila;s__Bilophila sp910585945	SLG1205_DASTool_bins_SLG1205_bin.96	0.352131	1.3323	0.275803	0.290902	1.27675	4.57991	0.212876	8.76193e-05	1	0.00140191	FALSE	TRUE	FALSE	TRUE	-0.467829	-0.536019	0.375738	0.35811	-1.24509	-1.4968	1	1	1	1	FALSE	FALSE	TRUE	TRUE
d__Bacteria;p__Desulfobacterota_I;c__Desulfovibrionia;o__Desulfovibrionales;f__Desulfovibrionaceae;g__Mailhella;s__Mailhella sp910579055	SLG421_DASTool_bins_SLG421_bin.103	-0.339416	0.130302	0.272659	0.293929	-1.24483	0.443311	1	1	1	1	FALSE	FALSE	TRUE	TRUE	-1.02349	-1.30955	0.358494	0.39309	-2.85497	-3.33142	0.00890997	0.00252924	0.11016	0.0337999	FALSE	TRUE	FALSE	TRUE
d__Bacteria;p__Firmicutes_A;c__Clostridia;o__Christensenellales;f__Borkfalkiaceae;g__Coproplasma;s__Coproplasma sp013316055	SLG529_DASTool_bins_SLG529_bin.005	0.378057	0.97659	0.37347	0.395845	1.01228	2.4671	1	1	1	1	FALSE	FALSE	TRUE	TRUE	0.791374	0.8148	0.517378	0.514552	1.52959	1.58351	1	1	1	1	FALSE	FALSE	FALSE	FALSE
d__Bacteria;p__Firmicutes_A;c__Clostridia;o__Christensenellales;f__Borkfalkiaceae;g__Coproplasma;s__Coproplasma sp910586035	SLG1173_DASTool_bins_96	NA	NA	NA	NA	NA	NA	NA	NA	NA	NA	NA	NA	NA	NA	0	1.39702	0.424411	0.590755	0	2.3648	1	1	1	1	FALSE	FALSE	TRUE	FALSE
d__Bacteria;p__Firmicutes_A;c__Clostridia;o__Christensenellales;f__Borkfalkiaceae;g__Gallimonas;s__Gallimonas sp910588465	SLG326B_DASTool_bins_SLG326B_bin.010	0.177332	0.554826	0.349105	0.361669	0.507962	1.53407	1	1	1	1	FALSE	FALSE	TRUE	TRUE	-0.739119	-1.64744	0.373888	0.668135	-1.97685	-2.46574	1	1	1	1	FALSE	FALSE	FALSE	FALSE
d__Bacteria;p__Firmicutes_A;c__Clostridia;o__Christensenellales;f__CAG-552;g__MGBC100320;s__MGBC100320 sp910588305	SLG220_DASTool_bins_51_sub	0.0621841	0.578147	0.331675	0.353589	0.187485	1.63509	1	1	1	1	FALSE	FALSE	TRUE	TRUE	-0.672489	-0.683434	0.404425	0.401486	-1.66283	-1.70226	1	1	1	1	FALSE	FALSE	FALSE	FALSE
d__Bacteria;p__Firmicutes_A;c__Clostridia;o__Christensenellales;f__CAG-552;g__MGBC113161;s__	SLG1122_DASTool_bins_50	0.0279923	0.486827	0.222242	0.242422	0.125954	2.00818	1	1	1	1	FALSE	FALSE	TRUE	TRUE	-0.290743	0.34374	0.356691	0.338405	-0.815111	1.01576	1	1	1	1	FALSE	FALSE	TRUE	FALSE
d__Bacteria;p__Firmicutes_A;c__Clostridia;o__Christensenellales;f__CAG-552;g__MGBC113161;s__MGBC113161 sp910579245	SLG422_DASTool_bins_SLG422_bin.4	-0.188256	0.676261	0.329488	0.347338	-0.57136	1.94698	1	1	1	1	FALSE	FALSE	TRUE	FALSE	-0.262028	-0.786913	0.377851	0.37117	-0.693468	-2.12009	1	1	1	1	FALSE	FALSE	TRUE	TRUE
d__Bacteria;p__Firmicutes_A;c__Clostridia;o__Christensenellales;f__CAG-552;g__MGBC113161;s__MGBC113161 sp910587565	SLG221_DASTool_bins_SLG221_bin.76	0.230411	0.82826	0.437478	0.408988	0.52668	2.02515	1	1	1	1	FALSE	FALSE	TRUE	FALSE	1.53951	1.21543	0.869697	0.856575	1.77017	1.41895	1	1	1	1	FALSE	FALSE	FALSE	FALSE
d__Bacteria;p__Firmicutes_A;c__Clostridia;o__Christensenellales;f__CAG-552;g__MGBC113161;s__MGBC113161 sp910587595	SLG1206_DASTool_bins_104	0.178375	0.739944	0.337127	0.36226	0.529103	2.04258	1	1	1	1	FALSE	FALSE	TRUE	TRUE	-0.719326	-1.11852	0.407635	0.588385	-1.76463	-1.90101	1	1	1	1	FALSE	FALSE	TRUE	FALSE
d__Bacteria;p__Firmicutes_A;c__Clostridia;o__Christensenellales;f__CAG-552;g__MGBC157735;s__MGBC157735 sp910587445	SLG1207_DASTool_bins_98	-0.16825	0.603718	0.289364	0.487201	-0.581448	1.23916	1	1	1	1	FALSE	FALSE	TRUE	TRUE	0.520508	0.558657	0.866425	0.806801	0.600753	0.692434	1	1	1	1	FALSE	FALSE	TRUE	FALSE
d__Bacteria;p__Firmicutes_A;c__Clostridia;o__Christensenellales;f__Christensenellaceae;g__QANA01;s__QANA01 sp910588425	SLG422_DASTool_bins_13	-0.587801	0.112006	0.22397	0.246478	-2.62446	0.454425	1	1	1	1	FALSE	FALSE	TRUE	TRUE	-0.0958476	0	0.401604	0.421686	-0.238662	0	1	1	1	1	FALSE	FALSE	FALSE	FALSE
d__Bacteria;p__Firmicutes_A;c__Clostridia;o__Christensenellales;f__UBA1242;g__Caccovivens;s__	SLG1122_DASTool_bins_19	NA	NA	NA	NA	NA	NA	NA	NA	NA	NA	NA	NA	NA	NA	NA	NA	NA	NA	NA	NA	1	1	1	1	FALSE	FALSE	TRUE	FALSE
d__Bacteria;p__Firmicutes_A;c__Clostridia;o__Christensenellales;f__UBA3700;g__RACS-045;s__RACS-045 sp910584635	SLG191_DASTool_bins_89	-0.0839691	0.979577	0.439564	0.472457	-0.191028	2.07337	1	1	1	1	FALSE	FALSE	TRUE	TRUE	0.668234	0	0.606029	0.421686	1.10264	0	1	1	1	1	FALSE	FALSE	FALSE	FALSE
d__Bacteria;p__Firmicutes_A;c__Clostridia;o__Clostridiales;f__Clostridiaceae;g__Dwaynesavagella;s__Dwaynesavagella sp000270205	SLG1173_DASTool_bins_SLG1173_bin.95	NA	NA	NA	NA	NA	NA	NA	NA	NA	NA	NA	NA	NA	NA	NA	NA	NA	NA	NA	NA	1	1	1	1	FALSE	FALSE	TRUE	FALSE
d__Bacteria;p__Firmicutes_A;c__Clostridia;o__Lachnospirales;f__Lachnospiraceae;g__14-2;s__14-2 sp009774455	SLG1105_DASTool_bins_SLG1105_bin.65	0.938518	1.98272	1.04357	1.11383	0.899338	1.7801	1	1	1	1	FALSE	FALSE	TRUE	TRUE	1.07664	0.699122	0.980545	0.913002	1.098	0.76574	1	1	1	1	FALSE	FALSE	TRUE	TRUE
d__Bacteria;p__Firmicutes_A;c__Clostridia;o__Lachnospirales;f__Lachnospiraceae;g__14-2;s__14-2 sp910577785	SLG712_DASTool_bins_42	0.0956215	0.118612	0.377089	0.424832	0.253578	0.279198	1	1	1	1	FALSE	FALSE	TRUE	TRUE	-0.271583	-0.325974	0.414025	0.399193	-0.655957	-0.816584	1	1	1	1	FALSE	FALSE	TRUE	FALSE
d__Bacteria;p__Firmicutes_A;c__Clostridia;o__Lachnospirales;f__Lachnospiraceae;g__14-2;s__14-2 sp910580015	SLG938_DASTool_bins_53	-0.874343	0.0748416	0.457052	0.442999	-1.91301	0.168943	1	1	1	1	FALSE	FALSE	TRUE	TRUE	-0.477982	-0.28466	0.523335	0.524126	-0.913339	-0.543114	1	1	1	1	FALSE	FALSE	FALSE	TRUE
d__Bacteria;p__Firmicutes_A;c__Clostridia;o__Lachnospirales;f__Lachnospiraceae;g__1XD42-69;s__1XD42-69 sp011959925	SLG530_DASTool_bins_SLG530_bin.103	0.0522224	0.66695	0.284143	0.302401	0.183789	2.20551	1	1	1	1	FALSE	FALSE	TRUE	FALSE	0.364027	-0.509155	0.419685	0.416967	0.867381	-1.22109	1	1	1	1	FALSE	FALSE	TRUE	TRUE
d__Bacteria;p__Firmicutes_A;c__Clostridia;o__Lachnospirales;f__Lachnospiraceae;g__1XD42-69;s__1XD42-69 sp910586645	SLG442_DASTool_bins_50	-1.30352	0.253276	0.798561	0.596448	-1.63234	0.42464	1	1	1	1	FALSE	FALSE	TRUE	TRUE	0.0210498	0.541733	0.630435	0.590377	0.0333894	0.917605	1	1	1	1	FALSE	FALSE	TRUE	TRUE
d__Bacteria;p__Firmicutes_A;c__Clostridia;o__Lachnospirales;f__Lachnospiraceae;g__1XD8-76;s__1XD8-76 sp910573755	SLG659_DASTool_bins_114	0.0984329	0.562522	0.240766	0.252369	0.408831	2.22897	1	1	1	1	FALSE	FALSE	TRUE	TRUE	0.302413	0.581408	0.381019	0.3693	0.793696	1.57435	1	1	1	1	FALSE	FALSE	TRUE	FALSE
d__Bacteria;p__Firmicutes_A;c__Clostridia;o__Lachnospirales;f__Lachnospiraceae;g__1XD8-76;s__1XD8-76 sp910578085	SLG1207_DASTool_bins_SLG1207_bin.7	-0.505575	0.697278	0.968801	0.729065	-0.521856	0.9564	1	1	1	1	FALSE	FALSE	TRUE	FALSE	-1.09129	-0.316385	0.748575	0.700191	-1.45782	-0.451855	1	1	1	1	FALSE	FALSE	TRUE	FALSE
d__Bacteria;p__Firmicutes_A;c__Clostridia;o__Lachnospirales;f__Lachnospiraceae;g__Acetatifactor;s__	SLG779_DASTool_bins_SLG779_bin.13	0.103762	0.762158	0.389781	0.397338	0.266207	1.91816	1	1	1	1	FALSE	FALSE	TRUE	FALSE	0.475045	0.393552	0.396963	0.395114	1.1967	0.996046	1	1	1	1	FALSE	FALSE	TRUE	TRUE
d__Bacteria;p__Firmicutes_A;c__Clostridia;o__Lachnospirales;f__Lachnospiraceae;g__Acetatifactor;s__Acetatifactor sp011959105	SLG940_DASTool_bins_SLG940_bin.006	NA	NA	NA	NA	NA	NA	NA	NA	NA	NA	NA	NA	NA	NA	0	0.360361	0.424411	0.987404	0	0.364958	1	1	1	1	FALSE	FALSE	TRUE	FALSE
d__Bacteria;p__Firmicutes_A;c__Clostridia;o__Lachnospirales;f__Lachnospiraceae;g__Acetatifactor;s__Acetatifactor sp910576125	SLG618_DASTool_bins_92	-0.459406	-0.567659	0.410047	0.412249	-1.12037	-1.37698	1	1	1	1	FALSE	FALSE	TRUE	TRUE	-0.621796	-0.459454	0.450268	0.463554	-1.38095	-0.991156	1	1	1	1	FALSE	FALSE	TRUE	TRUE
d__Bacteria;p__Firmicutes_A;c__Clostridia;o__Lachnospirales;f__Lachnospiraceae;g__Acetatifactor;s__Acetatifactor sp910578215	SLG939_DASTool_bins_14	NA	NA	NA	NA	NA	NA	NA	NA	NA	NA	NA	NA	NA	NA	0	-0.0973392	0.424411	0.562516	0	-0.173042	1	1	1	1	FALSE	FALSE	FALSE	FALSE
d__Bacteria;p__Firmicutes_A;c__Clostridia;o__Lachnospirales;f__Lachnospiraceae;g__Acetatifactor;s__Acetatifactor sp910579755	SLG659_DASTool_bins_73_sub	0.313058	1.09922	0.434346	0.435282	0.720757	2.52531	1	1	1	1	FALSE	FALSE	TRUE	FALSE	0.7743	0.135143	0.551559	0.566348	1.40384	0.238621	1	1	1	1	FALSE	FALSE	FALSE	FALSE
d__Bacteria;p__Firmicutes_A;c__Clostridia;o__Lachnospirales;f__Lachnospiraceae;g__Acetatifactor;s__Acetatifactor sp910584865	SLG1102_DASTool_bins_105	-0.0454651	0.674795	0.320149	0.325972	-0.142012	2.0701	1	1	1	1	FALSE	FALSE	TRUE	TRUE	-0.911229	0	0.704744	0.421686	-1.29299	0	1	1	1	1	FALSE	FALSE	FALSE	FALSE
d__Bacteria;p__Firmicutes_A;c__Clostridia;o__Lachnospirales;f__Lachnospiraceae;g__Acetatifactor;s__Acetatifactor sp910585425	SLG658_DASTool_bins_82	0.0349926	1.03917	0.27352	0.29465	0.127934	3.52679	0.898841	0.00106951	1	0.0171121	FALSE	TRUE	TRUE	FALSE	-0.439225	0.0667961	0.330593	0.328131	-1.3286	0.203565	1	1	1	1	FALSE	FALSE	TRUE	TRUE
d__Bacteria;p__Firmicutes_A;c__Clostridia;o__Lachnospirales;f__Lachnospiraceae;g__Acetatifactor;s__Acetatifactor sp910585665	SLG657_DASTool_bins_SLG657_bin.15	NA	NA	NA	NA	NA	NA	1	1	1	1	FALSE	FALSE	TRUE	TRUE	-0.837403	0.257327	0.570927	0.57065	-1.46674	0.450936	1	1	1	1	FALSE	FALSE	TRUE	TRUE
d__Bacteria;p__Firmicutes_A;c__Clostridia;o__Lachnospirales;f__Lachnospiraceae;g__Acetatifactor;s__Acetatifactor sp910585805	SLG659_DASTool_bins_115_sub	0.243149	0.0586253	0.358395	0.380714	0.678439	0.153988	1	1	1	1	FALSE	FALSE	TRUE	TRUE	1.8233	2.16004	0.479635	0.47684	3.80143	4.5299	0.000458786	4.82113e-05	0.00567226	0.000644278	TRUE	TRUE	TRUE	TRUE
d__Bacteria;p__Firmicutes_A;c__Clostridia;o__Lachnospirales;f__Lachnospiraceae;g__Acetatifactor;s__Acetatifactor sp910587755	SLG1205_DASTool_bins_SLG1205_bin.33	-0.0710353	0.932907	0.342934	0.334625	-0.20714	2.78791	1	1	1	1	FALSE	FALSE	TRUE	FALSE	-1.2248	-0.897204	0.477058	0.425052	-2.56741	-2.11081	1	1	1	1	FALSE	FALSE	TRUE	TRUE
d__Bacteria;p__Firmicutes_A;c__Clostridia;o__Lachnospirales;f__Lachnospiraceae;g__Caccovicinus;s__Caccovicinus sp009774615	SLG1008_DASTool_bins_16	-0.266826	0.341483	0.342683	0.36843	-0.778637	0.92686	1	1	1	1	FALSE	FALSE	FALSE	FALSE	-0.548427	-0.489168	0.44437	0.441615	-1.23417	-1.10768	1	1	1	1	FALSE	FALSE	TRUE	TRUE
d__Bacteria;p__Firmicutes_A;c__Clostridia;o__Lachnospirales;f__Lachnospiraceae;g__CAG-603;s__	SLG530_DASTool_bins_SLG530_bin.051	-0.112247	0.60425	0.318434	0.280928	-0.352497	2.15091	1	1	1	1	FALSE	FALSE	TRUE	TRUE	1.26867	4.06099	0.922433	0.891609	1.37535	4.55468	0.183238	0.000143084	1	0.00191212	FALSE	TRUE	TRUE	TRUE
d__Bacteria;p__Firmicutes_A;c__Clostridia;o__Lachnospirales;f__Lachnospiraceae;g__CAG-603;s__CAG-603 sp910578175	SLG1173_DASTool_bins_28_sub	0.195905	0.639207	0.225522	0.246556	0.868675	2.59255	1	1	1	1	FALSE	FALSE	TRUE	TRUE	0.291169	1.56279	0.564329	0.547438	0.515957	2.85474	1	1	1	1	FALSE	FALSE	TRUE	FALSE
d__Bacteria;p__Firmicutes_A;c__Clostridia;o__Lachnospirales;f__Lachnospiraceae;g__CAG-95;s__CAG-95 sp009911035	SLG618_DASTool_bins_SLG618_bin.70	0.057702	0.0898096	0.545735	0.56204	0.105733	0.159792	1	1	1	1	FALSE	FALSE	TRUE	TRUE	1.92015	1.63434	0.512925	0.5052	3.74352	3.23504	0.000757481	0.0029335	0.0101227	0.0362688	TRUE	TRUE	TRUE	TRUE
d__Bacteria;p__Firmicutes_A;c__Clostridia;o__Lachnospirales;f__Lachnospiraceae;g__CAG-95;s__CAG-95 sp009917455	SLG942_DASTool_bins_105	-0.449413	0.579218	0.310408	0.328431	-1.44781	1.76359	1	1	1	1	FALSE	FALSE	TRUE	TRUE	-0.810289	-0.733016	0.344292	0.341771	-2.35349	-2.14476	1	1	1	1	FALSE	FALSE	TRUE	TRUE
d__Bacteria;p__Firmicutes_A;c__Clostridia;o__Lachnospirales;f__Lachnospiraceae;g__CAG-95;s__CAG-95 sp910579685	SLG656_DASTool_bins_122	NA	NA	NA	NA	NA	NA	NA	NA	NA	NA	NA	NA	NA	NA	0.882159	-0.606581	1.31497	1.23663	0.670861	-0.49051	1	1	1	1	FALSE	FALSE	FALSE	FALSE
d__Bacteria;p__Firmicutes_A;c__Clostridia;o__Lachnospirales;f__Lachnospiraceae;g__Choladocola;s__Choladocola sp009774145	SLG1105_DASTool_bins_SLG1105_bin.93	0.747962	0.552047	0.653612	0.672003	1.14435	0.821495	1	1	1	1	FALSE	FALSE	TRUE	TRUE	0.605553	0.319584	0.635644	0.70005	0.952659	0.456516	1	1	1	1	FALSE	FALSE	TRUE	TRUE
d__Bacteria;p__Firmicutes_A;c__Clostridia;o__Lachnospirales;f__Lachnospiraceae;g__Choladocola;s__Choladocola sp910575445	SLG421_DASTool_bins_17_sub	-0.137148	0.00274657	0.302434	0.324304	-0.453482	0.00846912	1	1	1	1	FALSE	FALSE	TRUE	TRUE	-0.183473	-1.12774	0.371895	0.369282	-0.493346	-3.05386	1	1	1	1	FALSE	FALSE	TRUE	TRUE
d__Bacteria;p__Firmicutes_A;c__Clostridia;o__Lachnospirales;f__Lachnospiraceae;g__Choladousia;s__Choladousia sp003612585	SLG595_DASTool_bins_40	-0.607186	0.0392634	0.336515	0.363445	-1.80433	0.108031	1	1	1	1	FALSE	FALSE	TRUE	TRUE	-0.713199	-0.864022	0.446539	0.607214	-1.59717	-1.42293	1	1	1	1	FALSE	FALSE	TRUE	FALSE
d__Bacteria;p__Firmicutes_A;c__Clostridia;o__Lachnospirales;f__Lachnospiraceae;g__COE1;s__COE1 sp000403215	SLG1010_DASTool_bins_SLG1010_bin.81	-0.507832	0.0450637	0.494485	0.52073	-1.02699	0.0865396	1	1	1	1	FALSE	FALSE	FALSE	FALSE	2.33806	-0.153287	0.445804	0.467517	5.24459	-0.327874	0.000190426	0.747872	0.00254478	1	TRUE	FALSE	FALSE	TRUE
d__Bacteria;p__Firmicutes_A;c__Clostridia;o__Lachnospirales;f__Lachnospiraceae;g__COE1;s__COE1 sp000403335	SLG1208_DASTool_bins_74_sub	2.32106	0.675069	0.699356	0.617207	3.31885	1.09375	0.00872297	0.301755	0.139567	1	FALSE	FALSE	TRUE	TRUE	0.595344	3.3845	0.643573	0.585839	0.92506	5.77718	0.363586	4.73311e-06	1	6.32516e-05	FALSE	TRUE	TRUE	TRUE
d__Bacteria;p__Firmicutes_A;c__Clostridia;o__Lachnospirales;f__Lachnospiraceae;g__COE1;s__COE1 sp009774375	SLG1007_DASTool_bins_SLG1007_bin.36	-0.116121	0.279211	0.281352	0.295915	-0.412723	0.943552	1	1	1	1	FALSE	FALSE	TRUE	TRUE	-1.07539	-1.55553	0.370266	0.380626	-2.90437	-4.08678	1	1	1	1	FALSE	FALSE	FALSE	FALSE
d__Bacteria;p__Firmicutes_A;c__Clostridia;o__Lachnospirales;f__Lachnospiraceae;g__Eubacterium_J;s__Eubacterium_J sp009774535	SLG659_DASTool_bins_SLG659_bin.92	-0.410129	0.206813	0.38515	0.485149	-1.06485	0.426288	1	1	1	1	FALSE	FALSE	TRUE	TRUE	-0.232697	0.775788	0.760626	0.852485	-0.305929	0.910032	1	1	1	1	FALSE	FALSE	TRUE	TRUE
d__Bacteria;p__Firmicutes_A;c__Clostridia;o__Lachnospirales;f__Lachnospiraceae;g__Eubacterium_J;s__Eubacterium_J sp910574915	SLG1009_DASTool_bins_SLG1009_bin.39	0.337644	0.595858	0.414087	0.46191	0.815395	1.28999	1	1	1	1	FALSE	FALSE	TRUE	TRUE	0.487118	-0.104095	0.663756	0.692609	0.733881	-0.150295	1	1	1	1	FALSE	FALSE	TRUE	TRUE
d__Bacteria;p__Firmicutes_A;c__Clostridia;o__Lachnospirales;f__Lachnospiraceae;g__Eubacterium_J;s__Eubacterium_J sp910586445	SLG530_DASTool_bins_SLG530_bin.026	0.219869	1.36835	0.263429	0.275927	0.83464	4.9591	0.411593	3.95126e-05	1	0.000632202	FALSE	TRUE	TRUE	TRUE	-0.253273	1.52902	0.479352	0.449826	-0.528364	3.39913	0.600782	0.00178224	1	0.0238173	FALSE	TRUE	TRUE	FALSE
d__Bacteria;p__Firmicutes_A;c__Clostridia;o__Lachnospirales;f__Lachnospiraceae;g__Kineothrix;s__Kineothrix sp000403275	SLG776_DASTool_bins_102	0.296205	0.774988	0.433345	0.448168	0.683532	1.72923	1	1	1	1	FALSE	FALSE	TRUE	FALSE	-0.425693	-0.28189	0.386082	0.383816	-1.1026	-0.734439	1	1	1	1	FALSE	FALSE	TRUE	TRUE
d__Bacteria;p__Firmicutes_A;c__Clostridia;o__Lachnospirales;f__Lachnospiraceae;g__Kineothrix;s__Kineothrix sp011958945	SLG421_DASTool_bins_143	0.0428878	0.0661751	0.28085	0.302546	0.152707	0.218728	1	1	1	1	FALSE	FALSE	TRUE	TRUE	-0.170871	-0.794372	0.443408	0.440654	-0.385359	-1.80271	1	1	1	1	FALSE	FALSE	TRUE	FALSE
d__Bacteria;p__Firmicutes_A;c__Clostridia;o__Lachnospirales;f__Lachnospiraceae;g__Kineothrix;s__Kineothrix sp910588855	SLG779_DASTool_bins_SLG779_bin.32	0.0210236	0.795721	0.2439	0.262449	0.0861977	3.03191	0.931796	0.00453015	1	0.0724824	FALSE	FALSE	TRUE	FALSE	-0.451066	-1.4969	0.457864	0.455093	-0.985152	-3.28923	1	1	1	1	FALSE	FALSE	TRUE	FALSE
d__Bacteria;p__Firmicutes_A;c__Clostridia;o__Lachnospirales;f__Lachnospiraceae;g__Lachnospira;s__Lachnospira sp910589305	SLG939_DASTool_bins_3_sub	NA	NA	NA	NA	NA	NA	NA	NA	NA	NA	NA	NA	NA	NA	0	-1.58794	0.424411	0.568462	0	-2.79339	1	1	1	1	FALSE	FALSE	FALSE	FALSE
d__Bacteria;p__Firmicutes_A;c__Clostridia;o__Lachnospirales;f__Lachnospiraceae;g__MD308;s__MD308 sp910578455	SLG1007_DASTool_bins_61	-0.183668	-0.513831	0.327215	0.349375	-0.561308	-1.47072	1	1	1	1	FALSE	FALSE	TRUE	TRUE	-1.4142	-0.917746	0.334005	0.393064	-4.23408	-2.33485	0.00055039	0.0313656	0.00735522	0.387793	TRUE	FALSE	TRUE	FALSE
d__Bacteria;p__Firmicutes_A;c__Clostridia;o__Lachnospirales;f__Lachnospiraceae;g__Merdisoma;s__	SLG221_DASTool_bins_SLG221_bin.41	0.294018	0.86637	0.51791	0.534366	0.567702	1.6213	1	1	1	1	FALSE	FALSE	TRUE	FALSE	0.118523	0.636296	0.432633	0.448525	0.273957	1.41864	1	1	1	1	FALSE	FALSE	FALSE	TRUE
d__Bacteria;p__Firmicutes_A;c__Clostridia;o__Lachnospirales;f__Lachnospiraceae;g__Merdisoma;s__Merdisoma sp009917555	SLG529_DASTool_bins_115_sub	-0.0943617	0.728572	0.267899	0.281187	-0.352228	2.59106	1	1	1	1	FALSE	FALSE	TRUE	TRUE	-0.303837	-0.16607	0.313861	0.331677	-0.968063	-0.500697	1	1	1	1	FALSE	FALSE	FALSE	FALSE
d__Bacteria;p__Firmicutes_A;c__Clostridia;o__Lachnospirales;f__Lachnospiraceae;g__Merdisoma;s__Merdisoma sp011959465	SLG992_DASTool_bins_86	0.260455	1.06667	0.282222	0.297617	0.92287	3.58404	0.36526	0.0014958	1	0.0239328	FALSE	TRUE	TRUE	TRUE	0.552503	1.03679	0.469534	0.462369	1.17671	2.24235	1	1	1	1	FALSE	FALSE	FALSE	FALSE
d__Bacteria;p__Firmicutes_A;c__Clostridia;o__Lachnospirales;f__Lachnospiraceae;g__Merdisoma;s__Merdisoma sp910574835	SLG712_DASTool_bins_SLG712_bin.26	0	1.18703	0.374356	0.447503	0	2.65257	1	1	1	1	FALSE	FALSE	TRUE	FALSE	0	0.109701	0.424411	0.426118	0	0.257442	1	1	1	1	FALSE	FALSE	FALSE	FALSE
d__Bacteria;p__Firmicutes_A;c__Clostridia;o__Lachnospirales;f__Lachnospiraceae;g__MGBC136627;s__MGBC136627 sp910585935	SLG594_DASTool_bins_SLG594_bin.32	-0.190577	-0.642168	0.441484	0.602509	-0.431673	-1.06582	1	1	1	1	FALSE	FALSE	TRUE	TRUE	-2.00805	-2.54565	0.407779	0.568961	-4.92435	-4.47421	0.000128409	0.000333662	0.00171601	0.00412527	TRUE	TRUE	FALSE	TRUE
d__Bacteria;p__Firmicutes_A;c__Clostridia;o__Lachnospirales;f__Lachnospiraceae;g__MGBC164599;s__MGBC164599 sp910575625	SLG1009_DASTool_bins_SLG1009_bin.5	0.0126422	0.361867	0.353229	0.383035	0.0357904	0.944736	1	1	1	1	FALSE	FALSE	FALSE	TRUE	0.222446	0.249386	0.42122	0.397578	0.5281	0.627264	1	1	1	1	FALSE	FALSE	TRUE	FALSE
d__Bacteria;p__Firmicutes_A;c__Clostridia;o__Lachnospirales;f__Lachnospiraceae;g__Paralachnospira;s__	SLG421_DASTool_bins_SLG421_bin.88	-0.355267	0.464865	0.23782	0.268515	-1.49385	1.73124	1	1	1	1	FALSE	FALSE	TRUE	FALSE	-1.06012	-0.902759	0.338073	0.332707	-3.13577	-2.71337	0.00325378	0.00986285	0.0434823	0.121941	TRUE	FALSE	TRUE	FALSE
d__Bacteria;p__Firmicutes_A;c__Clostridia;o__Lachnospirales;f__Lachnospiraceae;g__RGIG4057;s__RGIG4057 sp910577675	SLG618_DASTool_bins_SLG618_bin.4	0.278879	0.670602	0.352509	0.388139	0.791127	1.72774	1	1	1	1	FALSE	FALSE	TRUE	TRUE	0.49827	-0.368003	0.456926	0.470869	1.09048	-0.781541	1	1	1	1	FALSE	FALSE	TRUE	FALSE
d__Bacteria;p__Firmicutes_A;c__Clostridia;o__Lachnospirales;f__Lachnospiraceae;g__RGIG4284;s__RGIG4284 sp910576205	SLG1007_DASTool_bins_SLG1007_bin.42	-0.261567	0.112031	0.331102	0.334959	-0.78999	0.334463	1	1	1	1	FALSE	FALSE	TRUE	TRUE	-1.25311	-1.32985	0.308765	0.31737	-4.05845	-4.19024	0.000681987	0.000440662	0.00843184	0.00588885	TRUE	TRUE	FALSE	FALSE
d__Bacteria;p__Firmicutes_A;c__Clostridia;o__Lachnospirales;f__Lachnospiraceae;g__RGIG8607;s__RGIG8607 sp910577045	SLG1009_DASTool_bins_111	NA	NA	NA	NA	NA	NA	NA	NA	NA	NA	NA	NA	NA	NA	0	-0.425465	0.424411	0.6472	0	-0.657394	1	1	1	1	FALSE	FALSE	TRUE	FALSE
d__Bacteria;p__Firmicutes_A;c__Clostridia;o__Lachnospirales;f__Lachnospiraceae;g__Schaedlerella;s__Schaedlerella sp009911175	SLG441_DASTool_bins_SLG441_bin.14	0.0229487	0.237268	0.321494	0.331371	0.0713816	0.716019	1	1	1	1	FALSE	FALSE	TRUE	TRUE	-0.727078	-0.804871	0.308637	0.308497	-2.35577	-2.60901	1	1	1	1	FALSE	FALSE	TRUE	TRUE
d__Bacteria;p__Firmicutes_A;c__Clostridia;o__Lachnospirales;f__Lachnospiraceae;g__Sporofaciens;s__Sporofaciens sp910574885	SLG776_DASTool_bins_10	0.0583545	1.19907	0.281943	0.300221	0.206973	3.99398	0.837261	0.000327709	1	0.00524334	FALSE	TRUE	TRUE	TRUE	-0.750024	-0.440614	0.421671	0.440161	-1.77869	-1.00103	1	1	1	1	FALSE	FALSE	TRUE	TRUE
d__Bacteria;p__Firmicutes_A;c__Clostridia;o__Lachnospirales;f__Lachnospiraceae;g__Sporofaciens;s__Sporofaciens sp910575835	SLG1123_DASTool_bins_SLG1123_bin.89_sub	0.53713	0.4856	0.321808	0.286283	1.6691	1.69623	1	1	1	1	FALSE	FALSE	TRUE	TRUE	0.647508	1.32147	0.374009	0.364703	1.73126	3.62341	0.0936787	0.0010624	1	0.0141976	FALSE	TRUE	FALSE	TRUE
d__Bacteria;p__Firmicutes_A;c__Clostridia;o__Lachnospirales;f__Lachnospiraceae;g__UBA3282;s__UBA3282 sp009774575	SLG939_DASTool_bins_17	NA	NA	NA	NA	NA	NA	NA	NA	NA	NA	NA	NA	NA	NA	0	-0.0386658	0.424411	0.819177	0	-0.0472008	1	1	1	1	FALSE	FALSE	FALSE	FALSE
d__Bacteria;p__Firmicutes_A;c__Clostridia;o__Lachnospirales;f__Lachnospiraceae;g__UBA3282;s__UBA3282 sp009774655	SLG443_DASTool_bins_SLG443_bin.96	0.0269951	0.997971	0.283445	0.304839	0.0952394	3.27376	0.924687	0.00243403	1	0.0389445	FALSE	TRUE	TRUE	FALSE	-0.678058	0.000296122	0.369854	0.367247	-1.83331	0.000806331	1	1	1	1	FALSE	FALSE	FALSE	TRUE
d__Bacteria;p__Firmicutes_A;c__Clostridia;o__Lachnospirales;f__Lachnospiraceae;g__UBA3282;s__UBA3282 sp910586615	SLG1207_DASTool_bins_SLG1207_bin.26	NA	NA	NA	NA	NA	NA	NA	NA	NA	NA	NA	NA	NA	NA	NA	NA	NA	NA	NA	NA	1	1	1	1	FALSE	FALSE	TRUE	FALSE
d__Bacteria;p__Firmicutes_A;c__Clostridia;o__Lachnospirales;f__Lachnospiraceae;g__UBA3282;s__UBA3282 sp910588215	SLG1122_DASTool_bins_67	NA	NA	NA	NA	NA	NA	NA	NA	NA	NA	NA	NA	NA	NA	-0.109418	1.41103	0.860659	0.83205	-0.127133	1.69584	1	1	1	1	FALSE	FALSE	TRUE	TRUE
d__Bacteria;p__Firmicutes_A;c__Clostridia;o__Lachnospirales;f__Lachnospiraceae;g__UBA3402;s__	SLG618_DASTool_bins_SLG618_bin.78	0	-3.18411	0.374356	0.359335	0	-8.86112	1	1	1	1	FALSE	FALSE	TRUE	FALSE	0.644228	-1.23603	1.14217	1.16342	0.564039	-1.06242	1	1	1	1	FALSE	FALSE	FALSE	FALSE
d__Bacteria;p__Firmicutes_A;c__Clostridia;o__Lachnospirales;f__Lachnospiraceae;g__UBA3402;s__UBA3402 sp910585435	SLG193_DASTool_bins_SLG193_bin.108	-0.338906	0.113913	0.257158	0.27563	-1.31789	0.413283	1	1	1	1	FALSE	FALSE	TRUE	TRUE	-0.911837	-1.82137	0.35048	0.386977	-2.60168	-4.70665	0.0164052	6.89774e-05	0.202828	0.000921789	FALSE	TRUE	FALSE	TRUE
d__Bacteria;p__Firmicutes_A;c__Clostridia;o__Lachnospirales;f__Lachnospiraceae;g__UBA3402;s__UBA3402 sp910588505	SLG1105_DASTool_bins_SLG1105_bin.71_sub	0.0461128	0.595742	0.281643	0.306054	0.163728	1.94652	1	1	1	1	FALSE	FALSE	TRUE	TRUE	1.48921	0.9605	0.451732	0.459037	3.29666	2.09242	0.00216576	0.0433179	0.0289425	0.535566	TRUE	FALSE	TRUE	TRUE
d__Bacteria;p__Firmicutes_A;c__Clostridia;o__Lachnospirales;f__Lachnospiraceae;g__UBA7109;s__UBA7109 sp910576335	SLG1105_DASTool_bins_90	0.533183	0.611309	0.390139	0.443197	1.36665	1.37931	1	1	1	1	FALSE	FALSE	TRUE	TRUE	0.513714	1.26408	0.365732	0.353663	1.40462	3.57424	1	1	1	1	FALSE	FALSE	FALSE	FALSE
d__Bacteria;p__Firmicutes_A;c__Clostridia;o__Lachnospirales;f__Lachnospiraceae;g__Velocimicrobium;s__	SLG1007_DASTool_bins_35	-0.117702	1.15357	0.405681	0.422885	-0.290134	2.72786	0.774431	0.0122847	1	0.196555	FALSE	FALSE	TRUE	FALSE	-0.141595	-0.470197	0.568612	0.565756	-0.249019	-0.831095	1	1	1	1	FALSE	FALSE	FALSE	FALSE
d__Bacteria;p__Firmicutes_A;c__Clostridia;o__Lachnospirales;f__Lachnospiraceae;g__Ventrimonas;s__Ventrimonas sp009911065	SLG442_DASTool_bins_SLG442_bin.13_sub	-0.759868	0.0307618	0.338592	0.35636	-2.2442	0.0863223	1	1	1	1	FALSE	FALSE	TRUE	TRUE	-0.221813	0	0.59092	0.421686	-0.375369	0	1	1	1	1	FALSE	FALSE	FALSE	FALSE
d__Bacteria;p__Firmicutes_A;c__Clostridia;o__Lachnospirales;f__Lachnospiraceae;g__Ventrimonas;s__Ventrimonas sp910586205	SLG529_DASTool_bins_SLG529_bin.52_sub	-0.0336628	0.762232	0.239879	0.260616	-0.140332	2.92473	0.88926	0.00619615	1	0.0991384	FALSE	FALSE	TRUE	TRUE	-0.644014	-0.974493	0.412319	0.719323	-1.56193	-1.35474	1	1	1	1	FALSE	FALSE	FALSE	FALSE
d__Bacteria;p__Firmicutes_A;c__Clostridia;o__Lachnospirales;f__Lachnospiraceae;g__VSOB01;s__VSOB01 sp910589075	SLG992_DASTool_bins_103	NA	NA	NA	NA	NA	NA	NA	NA	NA	NA	NA	NA	NA	NA	-0.710259	-0.622491	1.14879	1.05986	-0.61827	-0.587333	1	1	1	1	FALSE	FALSE	TRUE	FALSE
d__Bacteria;p__Firmicutes_A;c__Clostridia;o__Oscillospirales;f__Acutalibacteraceae;g__Acutalibacter;s__Acutalibacter muris	SLG1171_DASTool_bins_60	0.124881	1.63499	0.875941	0.830403	0.142568	1.96891	1	1	1	1	FALSE	FALSE	TRUE	FALSE	-0.768344	0.218487	0.875458	0.766576	-0.877647	0.285016	1	1	1	1	FALSE	FALSE	TRUE	FALSE
d__Bacteria;p__Firmicutes_A;c__Clostridia;o__Oscillospirales;f__Acutalibacteraceae;g__Acutalibacter;s__Acutalibacter sp009936035	SLG326B_DASTool_bins_SLG326B_bin.59	0.172818	0.358425	0.509724	0.519469	0.339042	0.689983	1	1	1	1	FALSE	FALSE	TRUE	TRUE	-0.623001	-1.17553	0.428729	0.413123	-1.45313	-2.84546	1	1	1	1	FALSE	FALSE	TRUE	TRUE
d__Bacteria;p__Firmicutes_A;c__Clostridia;o__Oscillospirales;f__Acutalibacteraceae;g__Acutalibacter;s__Acutalibacter sp009936055	SLG658_DASTool_bins_SLG658_bin.42	-0.183878	0.151809	0.529977	0.524692	-0.346955	0.289329	1	1	1	1	FALSE	FALSE	TRUE	TRUE	-0.594396	-1.74241	0.417939	0.498328	-1.42221	-3.49651	1	1	1	1	FALSE	FALSE	TRUE	TRUE
d__Bacteria;p__Firmicutes_A;c__Clostridia;o__Oscillospirales;f__Acutalibacteraceae;g__Acutalibacter;s__Acutalibacter sp910587835	SLG1007_DASTool_bins_89	-0.286896	-0.0429175	0.36601	0.398594	-0.783846	-0.107672	1	1	1	1	FALSE	FALSE	TRUE	TRUE	-0.807759	-1.50557	0.407392	0.792169	-1.98276	-1.90057	1	1	1	1	FALSE	FALSE	FALSE	FALSE
d__Bacteria;p__Firmicutes_A;c__Clostridia;o__Oscillospirales;f__Acutalibacteraceae;g__Eubacterium_R;s__	SLG1215_DASTool_bins_65	0.477289	0.57406	0.485117	0.553741	0.983865	1.03669	1	1	1	1	FALSE	FALSE	TRUE	TRUE	1.83964	1.19792	0.388717	0.360673	4.73259	3.32135	0.000112733	0.00322193	0.00150653	0.0398348	TRUE	TRUE	FALSE	TRUE
d__Bacteria;p__Firmicutes_A;c__Clostridia;o__Oscillospirales;f__Oscillospiraceae;g__CAJFPI01;s__	SLG529_DASTool_bins_72	0.0613744	0.694615	0.259464	0.279767	0.236543	2.48283	1	1	1	1	FALSE	FALSE	FALSE	FALSE	-0.62157	-0.554512	0.354858	0.366599	-1.7516	-1.51258	1	1	1	1	FALSE	FALSE	FALSE	FALSE
d__Bacteria;p__Firmicutes_A;c__Clostridia;o__Oscillospirales;f__Oscillospiraceae;g__Dysosmobacter;s__Dysosmobacter sp910585385	SLG422_DASTool_bins_SLG422_bin.108	-0.0422837	1.16904	0.266163	0.29512	-0.158864	3.96123	0.874871	0.000407695	1	0.00652311	FALSE	TRUE	TRUE	FALSE	-0.742245	-0.39408	0.328852	0.324017	-2.25708	-1.21624	1	1	1	1	FALSE	FALSE	TRUE	TRUE
d__Bacteria;p__Firmicutes_A;c__Clostridia;o__Oscillospirales;f__Oscillospiraceae;g__Dysosmobacter;s__Dysosmobacter sp910588175	SLG443_DASTool_bins_91_sub	-0.196197	0.303977	0.245991	0.266936	-0.79758	1.13877	1	1	1	1	FALSE	FALSE	TRUE	TRUE	-0.96212	-1.13043	0.335724	0.328759	-2.86581	-3.43849	1	1	1	1	FALSE	FALSE	FALSE	FALSE
d__Bacteria;p__Firmicutes_A;c__Clostridia;o__Oscillospirales;f__Oscillospiraceae;g__Enterenecus;s__Enterenecus sp910575695	SLG221_DASTool_bins_32_sub	0.167516	0.321222	0.319331	0.33845	0.524584	0.949097	1	1	1	1	FALSE	FALSE	TRUE	TRUE	-0.406115	-0.875937	0.382831	0.532084	-1.06082	-1.64624	1	1	1	1	FALSE	FALSE	TRUE	FALSE
d__Bacteria;p__Firmicutes_A;c__Clostridia;o__Oscillospirales;f__Oscillospiraceae;g__Enterenecus;s__Enterenecus sp910585265	SLG1102_DASTool_bins_117_sub	-0.101833	1.56521	0.305243	0.319436	-0.333613	4.89993	0.740759	2.50396e-05	1	0.000400633	FALSE	TRUE	TRUE	TRUE	-0.248959	-0.0106295	0.396521	0.401355	-0.627858	-0.026484	1	1	1	1	FALSE	FALSE	TRUE	TRUE
d__Bacteria;p__Firmicutes_A;c__Clostridia;o__Oscillospirales;f__Oscillospiraceae;g__Enterenecus;s__Enterenecus sp910587255	SLG660_DASTool_bins_SLG660_bin.32_sub	0.106745	0.502519	0.428231	0.429391	0.249268	1.1703	1	1	1	1	FALSE	FALSE	TRUE	TRUE	1.38085	0.349883	0.487475	0.48972	2.83265	0.714456	1	1	1	1	FALSE	FALSE	FALSE	FALSE
d__Bacteria;p__Firmicutes_A;c__Clostridia;o__Oscillospirales;f__Oscillospiraceae;g__Evtepia;s__Evtepia sp910584805	SLG422_DASTool_bins_146	-0.110171	0.477594	0.232855	0.253245	-0.473131	1.8859	1	1	1	1	FALSE	FALSE	TRUE	TRUE	-0.630104	-0.797431	0.286933	0.284764	-2.196	-2.80032	1	1	1	1	FALSE	FALSE	FALSE	FALSE
d__Bacteria;p__Firmicutes_A;c__Clostridia;o__Oscillospirales;f__Oscillospiraceae;g__Lawsonibacter;s__	SLG1213_DASTool_bins_SLG1213_bin.5	0.399435	1.04042	0.297665	0.315804	1.34189	3.29451	1	1	1	1	FALSE	FALSE	TRUE	FALSE	-0.023237	-0.0791705	0.355566	0.353004	-0.0653523	-0.224277	1	1	1	1	FALSE	FALSE	TRUE	TRUE
d__Bacteria;p__Firmicutes_A;c__Clostridia;o__Oscillospirales;f__Oscillospiraceae;g__Lawsonibacter;s__Lawsonibacter sp910577805	SLG192_DASTool_bins_14	-0.135693	0.587782	0.264973	0.29274	-0.5121	2.00786	1	1	1	1	FALSE	FALSE	TRUE	TRUE	-0.739689	-1.17399	0.39419	0.492294	-1.87648	-2.38473	1	1	1	1	FALSE	FALSE	FALSE	FALSE
d__Bacteria;p__Firmicutes_A;c__Clostridia;o__Oscillospirales;f__Oscillospiraceae;g__Lawsonibacter;s__Lawsonibacter sp910589085	SLG887_DASTool_bins_SLG887_bin.36	-0.478072	0.0762134	0.307238	0.329498	-1.55603	0.231301	1	1	1	1	FALSE	FALSE	TRUE	TRUE	-1.38573	-1.60806	0.399071	0.410796	-3.4724	-3.9145	1	1	1	1	FALSE	FALSE	TRUE	FALSE
d__Bacteria;p__Firmicutes_A;c__Clostridia;o__Oscillospirales;f__Oscillospiraceae;g__Pelethomonas;s__Pelethomonas sp014237695	SLG1010_DASTool_bins_SLG1010_bin.41	-0.0839774	0.56039	0.203467	0.22304	-0.412732	2.51251	1	1	1	1	FALSE	FALSE	TRUE	TRUE	0.68676	1.68993	0.494103	0.485217	1.38991	3.48282	0.172056	0.00119375	1	0.0159528	FALSE	TRUE	TRUE	TRUE
d__Bacteria;p__Firmicutes_A;c__Clostridia;o__Oscillospirales;f__Oscillospiraceae;g__Pelethomonas;s__Pelethomonas sp910577915	SLG422_DASTool_bins_141	0.137479	1.16977	0.419223	0.456728	0.327938	2.5612	1	1	1	1	FALSE	FALSE	TRUE	FALSE	-0.591711	-0.475322	0.353298	0.358613	-1.67482	-1.32545	1	1	1	1	FALSE	FALSE	TRUE	TRUE
d__Bacteria;p__Firmicutes_A;c__Clostridia;o__Oscillospirales;f__Oscillospiraceae;g__Pelethomonas;s__Pelethomonas sp910579485	SLG220_DASTool_bins_SLG220_bin.48	0.348137	0.679227	0.29816	0.319738	1.16762	2.12432	1	1	1	1	FALSE	FALSE	TRUE	TRUE	0.150831	-0.00617233	0.356123	0.353559	0.423536	-0.0174577	1	1	1	1	FALSE	FALSE	TRUE	TRUE
d__Bacteria;p__Firmicutes_A;c__Clostridia;o__Oscillospirales;f__Oscillospiraceae;g__Pelethomonas;s__Pelethomonas sp910579965	SLG219_DASTool_bins_SLG219_bin.41	-0.477637	0.132911	0.349794	0.371301	-1.36548	0.35796	1	1	1	1	FALSE	FALSE	TRUE	TRUE	-1.67158	-1.85918	0.3537	0.392763	-4.72599	-4.73359	8.01893e-05	7.72034e-05	0.00103172	0.00103172	TRUE	TRUE	TRUE	TRUE
d__Bacteria;p__Firmicutes_A;c__Clostridia;o__Oscillospirales;f__Oscillospiraceae;g__Pelethomonas;s__Pelethomonas sp910584045	SLG1208_DASTool_bins_12	-0.0251949	0.768556	0.21134	0.231167	-0.119215	3.32468	1	1	1	1	FALSE	FALSE	TRUE	FALSE	-0.534382	-0.170553	0.372052	0.37024	-1.43631	-0.460655	1	1	1	1	FALSE	FALSE	TRUE	TRUE
d__Bacteria;p__Firmicutes_A;c__Clostridia;o__Oscillospirales;f__Oscillospiraceae;g__Pelethomonas;s__Pelethomonas sp910588365	SLG1010_DASTool_bins_SLG1010_bin.79	0.185537	0.37377	0.317352	0.334992	0.584641	1.11576	1	1	1	1	FALSE	FALSE	TRUE	TRUE	0.0563013	0.244858	0.407103	0.408398	0.138298	0.599556	1	1	1	1	FALSE	FALSE	TRUE	TRUE
d__Bacteria;p__Firmicutes_A;c__Clostridia;o__Oscillospirales;f__Ruminococcaceae;g__Anaerotruncus;s__Anaerotruncus sp000403395	SLG423_DASTool_bins_SLG423_bin.83	0.133887	0.83276	0.290225	0.306269	0.461323	2.71904	1	1	1	1	FALSE	FALSE	TRUE	FALSE	-1.53979	-0.727159	0.460982	0.773909	-3.34023	-0.939592	1	1	1	1	FALSE	FALSE	FALSE	FALSE
d__Bacteria;p__Firmicutes_A;c__Clostridia;o__Oscillospirales;f__Ruminococcaceae;g__Angelakisella;s__	SLG1120_DASTool_bins_150	0.101713	0.413871	0.305379	0.321252	0.333072	1.2883	1	1	1	1	FALSE	FALSE	TRUE	TRUE	-1.19986	-0.897283	0.368629	0.374016	-3.25491	-2.39905	0.00372616	0.0256381	0.049795	0.31698	TRUE	FALSE	FALSE	TRUE
d__Bacteria;p__Firmicutes_A;c__Clostridia;o__Oscillospirales;f__Ruminococcaceae;g__Angelakisella;s__Angelakisella sp910585525	SLG942_DASTool_bins_SLG942_bin.29	0.136874	0.473146	0.293132	0.306974	0.466936	1.54132	1	1	1	1	FALSE	FALSE	TRUE	TRUE	-0.875285	-1.08523	0.34048	0.387675	-2.57074	-2.79932	1	1	1	1	FALSE	FALSE	FALSE	FALSE
d__Bacteria;p__Firmicutes_A;c__Clostridia;o__TANB77;f__CAG-508;g__CAG-273;s__	SLG192_DASTool_bins_127	-1.16924	-0.0217106	0.402443	0.410007	-2.90535	-0.0529517	1	1	1	1	FALSE	FALSE	TRUE	TRUE	-1.2637	-0.856856	0.48721	0.337283	-2.59375	-2.54046	1	1	1	1	FALSE	FALSE	FALSE	TRUE
d__Bacteria;p__Firmicutes_B;c__Dehalobacteriia;o__UBA4068;f__UBA5755;g__Avidehalobacter;s__	SLG1007_DASTool_bins_SLG1007_bin.012	-0.013927	0.551526	0.234207	0.257186	-0.0594647	2.14447	1	1	1	1	FALSE	FALSE	TRUE	TRUE	-0.224457	-0.167323	0.313511	0.313324	-0.715947	-0.534025	1	1	1	1	FALSE	FALSE	TRUE	TRUE
d__Bacteria;p__Firmicutes;c__Bacilli;o__Acholeplasmatales;f__Anaeroplasmataceae;g__Pelethenecus;s__Pelethenecus sp910577745	SLG1122_DASTool_bins_97	1.70057	0.865263	0.713687	0.631143	2.38279	1.37095	1	1	1	1	FALSE	FALSE	TRUE	FALSE	2.33565	3.8373	1.71257	1.74395	1.36383	2.20035	1	1	1	1	FALSE	FALSE	FALSE	TRUE
d__Bacteria;p__Firmicutes;c__Bacilli;o__Acholeplasmatales;f__Anaeroplasmataceae;g__Pelethenecus;s__Pelethenecus sp910579215	SLG530_DASTool_bins_SLG530_bin.82	1.05364	0.998443	1.28375	1.21242	0.820752	0.823511	1	1	1	1	FALSE	FALSE	TRUE	TRUE	1.06848	2.45162	1.27054	1.2005	0.840971	2.04216	1	1	1	1	FALSE	FALSE	FALSE	FALSE
d__Bacteria;p__Firmicutes;c__Bacilli;o__Erysipelotrichales;f__Erysipelotrichaceae;g__C-19;s__	SLG1215_DASTool_bins_SLG1215_bin.18	0	0.335254	0.374356	0.580262	0	0.577764	1	1	1	1	FALSE	FALSE	TRUE	FALSE	0	0.797131	0.424411	0.691955	0	1.152	1	1	1	1	FALSE	FALSE	TRUE	FALSE
d__Bacteria;p__Firmicutes;c__Bacilli;o__Haloplasmatales_A;f__Turicibacteraceae;g__Turicibacter;s__Turicibacter sp002311155	SLG1173_DASTool_bins_120	-0.837415	-0.450231	0.37444	0.34103	-2.23645	-1.32021	1	1	1	1	FALSE	FALSE	TRUE	FALSE	0	1.05817	0.424411	0.584524	0	1.81032	1	1	1	1	FALSE	FALSE	FALSE	FALSE
d__Bacteria;p__Firmicutes;c__Bacilli;o__Lactobacillales;f__Lactobacillaceae;g__Ligilactobacillus;s__Ligilactobacillus murinus	SLG441_DASTool_bins_SLG441_bin.23_sub	-0.477989	-0.431516	0.460317	0.477129	-1.03839	-0.904403	1	1	1	1	FALSE	FALSE	TRUE	TRUE	0.536572	0.771665	0.542499	0.539657	0.989075	1.42992	1	1	1	1	FALSE	FALSE	TRUE	TRUE
d__Bacteria;p__Firmicutes;c__Bacilli;o__Lactobacillales;f__Streptococcaceae;g__Lactococcus;s__Lactococcus lactis	SLG593_DASTool_bins_SLG593_bin.52	-0.530911	-0.0162482	0.268727	0.287113	-1.97565	-0.0565917	1	1	1	1	FALSE	FALSE	FALSE	TRUE	0.00953763	-0.506941	0.379033	0.376401	0.025163	-1.34681	1	1	1	1	FALSE	FALSE	TRUE	TRUE
d__Bacteria;p__Firmicutes;c__Bacilli;o__RF39;f__UBA660;g__MGBC162267;s__	SLG659_DASTool_bins_95	0.110637	0.691518	0.364164	0.351636	0.303811	1.96657	1	1	1	1	FALSE	FALSE	TRUE	FALSE	0.478001	0.196198	0.458464	0.459174	1.04261	0.427285	1	1	1	1	FALSE	FALSE	FALSE	FALSE
d__Bacteria;p__Firmicutes;c__Bacilli;o__RF39;f__UBA660;g__Ventrenecus;s__	SLG778_DASTool_bins_100_sub	NA	NA	NA	NA	NA	NA	NA	NA	NA	NA	NA	NA	NA	NA	0.72258	0.545894	0.651025	0.626223	1.10991	0.871724	1	1	1	1	FALSE	FALSE	TRUE	FALSE
d__Bacteria;p__Firmicutes;c__Bacilli;o__Staphylococcales;f__Staphylococcaceae;g__Mammaliicoccus;s__Mammaliicoccus lentus	SLG779_DASTool_bins_SLG779_bin.39	1.67724	2.11486	0.434815	0.44392	3.85736	4.76406	0.00105086	0.000170287	0.0157629	0.0027246	TRUE	TRUE	FALSE	FALSE	0.564301	0.649144	0.672852	0.743079	0.83867	0.873586	1	1	1	1	FALSE	FALSE	FALSE	TRUE
d__Bacteria;p__Firmicutes;c__Bacilli;o__Staphylococcales;f__Staphylococcaceae;g__Staphylococcus;s__Staphylococcus nepalensis	SLG1103_DASTool_bins_86	0.543307	1.50112	0.64698	0.659696	0.839758	2.27547	1	1	1	1	FALSE	FALSE	TRUE	TRUE	0.857004	0.55958	0.694618	0.789793	1.23378	0.708515	1	1	1	1	FALSE	FALSE	FALSE	TRUE
d__Bacteria;p__Firmicutes;c__Bacilli;o__Staphylococcales;f__Staphylococcaceae;g__Staphylococcus;s__Staphylococcus xylosus	SLG1171_DASTool_bins_128_sub	0.74671	1.35489	0.550118	0.596633	1.35736	2.2709	1	1	1	1	FALSE	FALSE	TRUE	TRUE	1.3072	1.62318	0.89479	1.00924	1.4609	1.60832	1	1	1	1	FALSE	FALSE	TRUE	TRUE
d__Bacteria;p__Firmicutes;c__Bacilli;o__Staphylococcales;f__Staphylococcaceae;g__Staphylococcus;s__Staphylococcus xylosus_A	SLG655_DASTool_bins_94	0.303277	0.441842	0.610475	0.679614	0.496789	0.650136	1	1	1	1	FALSE	FALSE	TRUE	TRUE	0.955323	0.173674	1.12187	1.1278	0.851547	0.153993	1	1	1	1	FALSE	FALSE	TRUE	TRUE
d__Bacteria;p__Actinobacteriota;c__Actinomycetia;o__Mycobacteriales;f__Mycobacteriaceae;g__Corynebacterium;s__Corynebacterium stationis	SLG1172_DASTool_bins_SLG1172_bin.49	0	1.14874	0.374356	0.45309	0	2.53534	1	1	1	1	FALSE	FALSE	FALSE	FALSE	NA	NA	NA	NA	NA	NA	NA	NA	NA	NA	NA	NA	NA	NA
d__Bacteria;p__Bacteroidota;c__Bacteroidia;o__Bacteroidales;f__Muribaculaceae;g__CAG-485;s__CAG-485 sp009775365	SLG1216_DASTool_bins_24	-0.269296	0.234083	0.278191	0.287278	-0.968026	0.814832	1	1	1	1	FALSE	FALSE	TRUE	TRUE	NA	NA	NA	NA	NA	NA	NA	NA	NA	NA	NA	NA	NA	NA
