## Supplementary material for "Community-wide adaptive evolution of gut bacteria during dietary transitions": Table S6

### Sheet: divergence_and_hf_sites
Supplementary Table 6. Counts and distribution of significant sites used for analyses shown in Figure 3.
species_num	species	MAG_ID	n_sites_significant_in_both_HF-parallel_and_HF-LF-divergence	n_contigs_containing_sites_significant_in_both_HF-parallel_and_HF-LF-divergence
110_1	Odoribacter sp910578105	SLG1171_DASTool_bins_9	2	2
111_1	Odoribacter sp910589025	SLG1120_DASTool_bins_SLG1120_bin.75	30	7
113_1	Odoribacter sp910578985	SLG326B_DASTool_bins_SLG326B_bin.92_sub	71	8
114_1	Pullibacteroides sp910586395	SLG594_DASTool_bins_SLG594_bin.002_sub	161	9
115_1	Pullibacteroides sp910578275	SLG659_DASTool_bins_22	0	0
119_1	UBA7173 sp001689485	SLG1133_DASTool_bins_82	14	2
127_1	UBA3263 sp001689615	SLG1122_DASTool_bins_42	11	3
128_1	Phocaeicola sartorii	SLG221_DASTool_bins_41	90	11
129_1	Bacteroides sp910586915	SLG193_DASTool_bins_10	152	17
12_1	Ligilactobacillus murinus	SLG441_DASTool_bins_SLG441_bin.23_sub	11	9
131_1	Bacteroides sp910578895	SLG710_DASTool_bins_30	14	3
136_1	Alistipes sp002428825	SLG530_DASTool_bins_65	0	0
138_1	Cryptobacteroides sp009774765	SLG421_DASTool_bins_82	3	3
139_1	Cryptobacteroides sp002298075	SLG654_DASTool_bins_35	101	18
13_1	Lactococcus lactis	SLG593_DASTool_bins_SLG593_bin.52	8	6
148_1	MGBC100320 sp910588305	SLG220_DASTool_bins_51_sub	21	4
155_1	MGBC113161 sp910579245	SLG422_DASTool_bins_SLG422_bin.4	0	0
3_1	Helicobacter_C typhlonius	SLG658_DASTool_bins_SLG658_bin.001	0	0
4_1	Mucispirillum sp910586745	SLG1205_DASTool_bins_21	0	0
126_1	CAG-873 sp009775535	SLG991_DASTool_bins_12	4	3
122_1	Muribaculum intestinale	SLG1171_DASTool_bins_82	14	7
130_1	Bacteroides sp002491635	SLG1207_DASTool_bins_18	30	13
135_1	Alistipes sp009774895	SLG887_DASTool_bins_SLG887_bin.70	44	4
149_1	Coproplasma sp013316055	SLG529_DASTool_bins_SLG529_bin.005	5	1
133_1	CAG-485 sp002361155	SLG422_DASTool_bins_3_sub	0	0
68_1	1XD42-69 sp011959925	SLG530_DASTool_bins_SLG530_bin.103	169	28
123_1	CAG-873 sp002490635	SLG1133_DASTool_bins_SLG1133_bin.13	32	4
52_1	Kineothrix sp910588855	SLG779_DASTool_bins_SLG779_bin.32	978	49
124_1	CAG-873 sp009775265	SLG422_DASTool_bins_SLG422_bin.109	0	0
Medians	Medians	Medians	14	4
