## Supplementary material for "Community-wide adaptive evolution of gut bacteria during dietary transitions": Table S8

### Sheet: Sheet1
Supplementary Table 8. Results of analyses of nucleotide diversity.
Time	Result		Time	SGB	HF − LF π	p	BH q
PRE	0 / 62 significant at q < 0.05		POST	SLG1171_DASTool_bins_9	−0.001666	0.000998	0.0474
POST	2 / 62 significant		POST	SLG421_DASTool_bins_82	−0.000156	0.00153	0.0474
END	10 / 61 significant		END	SLG779_DASTool_bins_SLG779_bin.32	0.003462	8.93e-05	0.00545
			END	SLG659_DASTool_bins_115_sub	−0.003550	0.000228	0.00696
			END	SLG530_DASTool_bins_SLG530_bin.103	0.00366	0.00052	0.0106
			END	SLG1102_DASTool_bins_117_sub	−0.001179	0.00249	0.0326
			END	SLG193_DASTool_bins_SLG193_bin.108	0.002021	0.00431	0.0326
			END	SLG221_DASTool_bins_41	−0.003264	0.00343	0.0326
			END	SLG421_DASTool_bins_SLG421_bin.103	−0.000342	0.003	0.0326
			END	SLG422_DASTool_bins_SLG422_bin.108	−0.001166	0.0045	0.0326
			END	SLG658_DASTool_bins_82	0.000915	0.00481	0.0326
			END	SLG593_DASTool_bins_SLG593_bin.52	−0.002074	0.00585	0.0357
