## Supplementary material for "Community-wide adaptive evolution of gut bacteria during dietary transitions": Table S1

### Sheet: Sheet1
Supplementary Table 1. Fecal-sample metadata.
sample	mouse	replicate	group	day	time	Sex	cage	library_method
SLG517	529	1	control	33	T10	M	control1	hackflex
SLG179	529	1	control	-3	T0	M	control1	hackflex
SLG203	529	1	control	3	T3	M	control1	hackflex
SLG211	529	1	control	5	T5	M	control1	hackflex
SLG199	529	1	control	2	T2	M	control1	hackflex
SLG273	529	1	control	19	T9	M	control1	hackflex
SLG207	529	1	control	4	T4	M	control1	hackflex
SLG187	529	1	control	-1	T0	M	control1	hackflex
SLG529	529	1	control	153	end	M	control1	truseq
SLG219	529	1	control	7	post	M	control1	truseq
SLG191	529	1	control	0	pre	M	control1	truseq
SLG275	530	1	fat	19	T9	M	fat1	hackflex
SLG189	530	1	fat	-1	T0	M	fat1	hackflex
SLG209	530	1	fat	4	T4	M	fat1	hackflex
SLG201	530	1	fat	2	T2	M	fat1	hackflex
SLG197	530	1	fat	1	T1	M	fat1	hackflex
SLG213	530	1	fat	5	T5	M	fat1	hackflex
SLG519	530	1	fat	33	T10	M	fat1	hackflex
SLG205	530	1	fat	3	T3	M	fat1	hackflex
SLG181	530	1	fat	-3	T0	M	fat1	hackflex
SLG530	530	1	fat	153	end	M	fat1	truseq
SLG221	530	1	fat	7	post	M	fat1	truseq
SLG193	530	1	fat	0	pre	M	fat1	truseq
SLG518	532	1	control	33	T10	F	control1	hackflex
SLG196	532	1	control	1	T1	F	control1	hackflex
SLG180	532	1	control	-3	T0	F	control1	hackflex
SLG204	532	1	control	3	T3	F	control1	hackflex
SLG212	532	1	control	5	T5	F	control1	hackflex
SLG188	532	1	control	-1	T0	F	control1	hackflex
SLG208	532	1	control	4	T4	F	control1	hackflex
SLG200	532	1	control	2	T2	F	control1	hackflex
SLG274	532	1	control	19	T9	F	control1	hackflex
SLG1132	532	1	control	153	end	F	control1	truseq
SLG220	532	1	control	7	post	F	control1	truseq
SLG192	532	1	control	0	pre	F	control1	truseq
SLG202	533	1	fat	2	T2	F	fat1	hackflex
SLG190	533	1	fat	-1	T0	F	fat1	hackflex
SLG276	533	1	fat	19	T9	F	fat1	hackflex
SLG210	533	1	fat	4	T4	F	fat1	hackflex
SLG182	533	1	fat	-3	T0	F	fat1	hackflex
SLG206	533	1	fat	3	T3	F	fat1	hackflex
SLG198	533	1	fat	1	T1	F	fat1	hackflex
SLG214	533	1	fat	5	T5	F	fat1	hackflex
SLG520	533	1	fat	33	T10	F	fat1	hackflex
SLG1133	533	1	fat	153	end	F	fat1	truseq
SLG222	533	1	fat	7	post	F	fat1	truseq
SLG194	533	1	fat	0	pre	F	fat1	truseq
SLG325	534	2	control	-1	T0	M	control2	hackflex
SLG361	534	2	control	1	T1	M	control2	hackflex
SLG429	534	2	control	5	T5	M	control2	hackflex
SLG393	534	2	control	3	T3	M	control2	hackflex
SLG756	534	2	control	32	T10	M	control2	hackflex
SLG325b	534	2	control	0	T0	M	control2	hackflex
SLG413	534	2	control	4	T4	M	control2	hackflex
SLG289	534	2	control	-3	T0	M	control2	hackflex
SLG377	534	2	control	2	T2	M	control2	hackflex
SLG477	534	2	control	8	T8	M	control2	hackflex
SLG813	534	2	control	46	T11	M	control2	hackflex
SLG757	535	2	control	32	T10	M	control2	hackflex
SLG362	535	2	control	1	T1	M	control2	hackflex
SLG326	535	2	control	-1	T0	M	control2	hackflex
SLG394	535	2	control	3	T3	M	control2	hackflex
SLG430	535	2	control	5	T5	M	control2	hackflex
SLG901	535	2	control	71	T13	M	control2	hackflex
SLG814	535	2	control	46	T11	M	control2	hackflex
SLG290	535	2	control	-3	T0	M	control2	hackflex
SLG378	535	2	control	2	T2	M	control2	hackflex
SLG414	535	2	control	4	T4	M	control2	hackflex
SLG478	535	2	control	8	T8	M	control2	hackflex
SLG991	535	2	control	79	end	M	control2	truseq
SLG618	535	2	control	20	post	M	control2	truseq
SLG326B	535	2	control	0	pre	M	control2	truseq
SLG327b	536	2	fat	0	T0	M	fat2	hackflex
SLG431	536	2	fat	5	T5	M	fat2	hackflex
SLG291	536	2	fat	-3	T0	M	fat2	hackflex
SLG619	536	2	fat	20	T9	M	fat2	hackflex
SLG395	536	2	fat	3	T3	M	fat2	hackflex
SLG815	536	2	fat	46	T11	M	fat2	hackflex
SLG364	536	2	fat	1	T1	M	fat2	hackflex
SLG415	536	2	fat	4	T4	M	fat2	hackflex
SLG479	536	2	fat	8	T8	M	fat2	hackflex
SLG327	536	2	fat	-1	T0	M	fat2	hackflex
SLG758	536	2	fat	32	T10	M	fat2	hackflex
SLG380	536	2	fat	2	T2	M	fat2	hackflex
SLG902	537	2	fat	71	T13	M	fat2	hackflex
SLG363	537	2	fat	1	T1	M	fat2	hackflex
SLG396	537	2	fat	3	T3	M	fat2	hackflex
SLG759	537	2	fat	32	T10	M	fat2	hackflex
SLG292	537	2	fat	-3	T0	M	fat2	hackflex
SLG432	537	2	fat	5	T5	M	fat2	hackflex
SLG328	537	2	fat	-1	T0	M	fat2	hackflex
SLG416	537	2	fat	4	T4	M	fat2	hackflex
SLG379	537	2	fat	2	T2	M	fat2	hackflex
SLG480	537	2	fat	8	T8	M	fat2	hackflex
SLG816	537	2	fat	46	T11	M	fat2	hackflex
SLG992	537	2	fat	79	end	M	fat2	truseq
SLG620	537	2	fat	20	post	M	fat2	truseq
SLG328B	537	2	fat	0	pre	M	fat2	truseq
SLG382	538	9	control	-1	T0	M	control3	hackflex
SLG649	538	9	control	19	T9	M	control3	hackflex
SLG481	538	9	control	5	T5	M	control3	hackflex
SLG417	538	9	control	1	T1	M	control3	hackflex
SLG449	538	9	control	3	T3	M	control3	hackflex
SLG461	538	9	control	4	T4	M	control3	hackflex
SLG784	538	9	control	33	T10	M	control3	hackflex
SLG397	538	9	control	0	T0	M	control3	hackflex
SLG501	538	9	control	7	T7	M	control3	hackflex
SLG329b	538	9	control	-3	T0	M	control3	hackflex
SLG433	538	9	control	2	T2	M	control3	hackflex
SLG434	539	9	control	2	T2	M	control3	hackflex
SLG330b	539	9	control	-3	T0	M	control3	hackflex
SLG462	539	9	control	4	T4	M	control3	hackflex
SLG785	539	9	control	33	T10	M	control3	hackflex
SLG502	539	9	control	7	T7	M	control3	hackflex
SLG398	539	9	control	0	T0	M	control3	hackflex
SLG450	539	9	control	3	T3	M	control3	hackflex
SLG482	539	9	control	5	T5	M	control3	hackflex
SLG418	539	9	control	1	T1	M	control3	hackflex
SLG650	539	9	control	19	T9	M	control3	hackflex
SLG381	539	9	control	-1	T0	M	control3	hackflex
SLG384	540	9	fat	-1	T0	M	fat3	hackflex
SLG419	540	9	fat	1	T1	M	fat3	hackflex
SLG651	540	9	fat	19	T9	M	fat3	hackflex
SLG483	540	9	fat	5	T5	M	fat3	hackflex
SLG451	540	9	fat	3	T3	M	fat3	hackflex
SLG463	540	9	fat	4	T4	M	fat3	hackflex
SLG331b	540	9	fat	-3	T0	M	fat3	hackflex
SLG786	540	9	fat	33	T10	M	fat3	hackflex
SLG435	540	9	fat	2	T2	M	fat3	hackflex
SLG399	540	9	fat	0	T0	M	fat3	hackflex
SLG503	540	9	fat	7	T7	M	fat3	hackflex
SLG652	541	9	fat	19	T9	M	fat3	hackflex
SLG484	541	9	fat	5	T5	M	fat3	hackflex
SLG452	541	9	fat	3	T3	M	fat3	hackflex
SLG420	541	9	fat	1	T1	M	fat3	hackflex
SLG383	541	9	fat	-1	T0	M	fat3	hackflex
SLG504	541	9	fat	7	T7	M	fat3	hackflex
SLG436	541	9	fat	2	T2	M	fat3	hackflex
SLG400	541	9	fat	0	T0	M	fat3	hackflex
SLG464	541	9	fat	4	T4	M	fat3	hackflex
SLG332b	541	9	fat	-3	T0	M	fat3	hackflex
SLG787	541	9	fat	33	T10	M	fat3	hackflex
SLG437	542	4	control	1	T1	M	control4	hackflex
SLG955	542	4	control	74	T13	M	control4	hackflex
SLG465	542	4	control	3	T3	M	control4	hackflex
SLG788	542	4	control	32	T10	M	control4	hackflex
SLG505	542	4	control	6	T6	M	control4	hackflex
SLG485	542	4	control	4	T4	M	control4	hackflex
SLG1071	542	4	control	97	T14	M	control4	hackflex
SLG537	542	4	control	8	T8	M	control4	hackflex
SLG453	542	4	control	2	T2	M	control4	hackflex
SLG855	542	4	control	53	T12	M	control4	hackflex
SLG401	542	4	control	-1	T0	M	control4	hackflex
SLG1102	542	4	control	109	end	M	control4	truseq
SLG653	542	4	control	18	post	M	control4	truseq
SLG421	542	4	control	0	pre	M	control4	truseq
SLG369	543	4	control	-3	T0	M	control4	hackflex
SLG856	543	4	control	53	T12	M	control4	hackflex
SLG538	543	4	control	8	T8	M	control4	hackflex
SLG486	543	4	control	4	T4	M	control4	hackflex
SLG402	543	4	control	-1	T0	M	control4	hackflex
SLG454	543	4	control	2	T2	M	control4	hackflex
SLG506	543	4	control	6	T6	M	control4	hackflex
SLG438	543	4	control	1	T1	M	control4	hackflex
SLG466	543	4	control	3	T3	M	control4	hackflex
SLG789	543	4	control	32	T10	M	control4	hackflex
SLG956	543	4	control	74	T13	M	control4	hackflex
SLG1103	543	4	control	109	end	M	control4	truseq
SLG654	543	4	control	18	post	M	control4	truseq
SLG422	543	4	control	0	pre	M	control4	truseq
SLG371	544	4	fat	-3	T0	M	fat4	hackflex
SLG507	544	4	fat	6	T6	M	fat4	hackflex
SLG790	544	4	fat	32	T10	M	fat4	hackflex
SLG467	544	4	fat	3	T3	M	fat4	hackflex
SLG439	544	4	fat	1	T1	M	fat4	hackflex
SLG957	544	4	fat	74	T13	M	fat4	hackflex
SLG403	544	4	fat	-1	T0	M	fat4	hackflex
SLG857	544	4	fat	53	T12	M	fat4	hackflex
SLG487	544	4	fat	4	T4	M	fat4	hackflex
SLG1073	544	4	fat	97	T14	M	fat4	hackflex
SLG455	544	4	fat	2	T2	M	fat4	hackflex
SLG539	544	4	fat	8	T8	M	fat4	hackflex
SLG1104	544	4	fat	109	end	M	fat4	truseq
SLG655	544	4	fat	18	post	M	fat4	truseq
SLG423	544	4	fat	0	pre	M	fat4	truseq
SLG372	545	4	fat	-3	T0	M	fat4	hackflex
SLG508	545	4	fat	6	T6	M	fat4	hackflex
SLG468	545	4	fat	3	T3	M	fat4	hackflex
SLG958	545	4	fat	74	T13	M	fat4	hackflex
SLG792	545	4	fat	32	T10	M	fat4	hackflex
SLG440	545	4	fat	1	T1	M	fat4	hackflex
SLG540	545	4	fat	8	T8	M	fat4	hackflex
SLG404	545	4	fat	-1	T0	M	fat4	hackflex
SLG858	545	4	fat	53	T12	M	fat4	hackflex
SLG1074	545	4	fat	97	T14	M	fat4	hackflex
SLG456	545	4	fat	2	T2	M	fat4	hackflex
SLG488	545	4	fat	4	T4	M	fat4	hackflex
SLG1105	545	4	fat	109	end	M	fat4	truseq
SLG656	545	4	fat	18	post	M	fat4	truseq
SLG424	545	4	fat	0	pre	M	fat4	truseq
SLG389	546	5	control	-3	T0	M	control5	hackflex
SLG509	546	5	control	5	T5	M	control5	hackflex
SLG457	546	5	control	1	T1	M	control5	hackflex
SLG793	546	5	control	31	T10	M	control5	hackflex
SLG489	546	5	control	3	T3	M	control5	hackflex
SLG959	546	5	control	73	T13	M	control5	hackflex
SLG425	546	5	control	-1	T0	M	control5	hackflex
SLG1075	546	5	control	96	T14	M	control5	hackflex
SLG859	546	5	control	52	T12	M	control5	hackflex
SLG493	546	5	control	4	T4	M	control5	hackflex
SLG541	546	5	control	7	T7	M	control5	hackflex
SLG469	546	5	control	2	T2	M	control5	hackflex
SLG1106	546	5	control	110	end	M	control5	hackflex
SLG1120	546	5	control	115	end	M	control5	truseq
SLG657	546	5	control	17	post	M	control5	truseq
SLG441	546	5	control	0	pre	M	control5	truseq
SLG470	547	5	control	2	T2	M	control5	hackflex
SLG1076	547	5	control	96	T14	M	control5	hackflex
SLG860	547	5	control	52	T12	M	control5	hackflex
SLG542	547	5	control	7	T7	M	control5	hackflex
SLG494	547	5	control	4	T4	M	control5	hackflex
SLG426	547	5	control	-1	T0	M	control5	hackflex
SLG510	547	5	control	5	T5	M	control5	hackflex
SLG458	547	5	control	1	T1	M	control5	hackflex
SLG794	547	5	control	31	T10	M	control5	hackflex
SLG390	547	5	control	-3	T0	M	control5	hackflex
SLG490	547	5	control	3	T3	M	control5	hackflex
SLG960	547	5	control	73	T13	M	control5	hackflex
SLG1107	547	5	control	110	end	M	control5	hackflex
SLG1121	547	5	control	115	end	M	control5	truseq
SLG658	547	5	control	17	post	M	control5	truseq
SLG442	547	5	control	0	pre	M	control5	truseq
SLG491	548	5	fat	3	T3	M	fat5	hackflex
SLG511	548	5	fat	5	T5	M	fat5	hackflex
SLG391	548	5	fat	-3	T0	M	fat5	hackflex
SLG795	548	5	fat	31	T10	M	fat5	hackflex
SLG961	548	5	fat	73	T13	M	fat5	hackflex
SLG459	548	5	fat	1	T1	M	fat5	hackflex
SLG427	548	5	fat	-1	T0	M	fat5	hackflex
SLG471	548	5	fat	2	T2	M	fat5	hackflex
SLG495	548	5	fat	4	T4	M	fat5	hackflex
SLG861	548	5	fat	52	T12	M	fat5	hackflex
SLG1077	548	5	fat	96	T14	M	fat5	hackflex
SLG543	548	5	fat	7	T7	M	fat5	hackflex
SLG1122	548	5	fat	115	end	M	fat5	truseq
SLG659	548	5	fat	17	post	M	fat5	truseq
SLG443	548	5	fat	0	pre	M	fat5	truseq
SLG962	549	5	fat	73	T13	M	fat5	hackflex
SLG492	549	5	fat	3	T3	M	fat5	hackflex
SLG512	549	5	fat	5	T5	M	fat5	hackflex
SLG392	549	5	fat	-3	T0	M	fat5	hackflex
SLG460	549	5	fat	1	T1	M	fat5	hackflex
SLG796	549	5	fat	31	T10	M	fat5	hackflex
SLG862	549	5	fat	52	T12	M	fat5	hackflex
SLG1078	549	5	fat	96	T14	M	fat5	hackflex
SLG472	549	5	fat	2	T2	M	fat5	hackflex
SLG428	549	5	fat	-1	T0	M	fat5	hackflex
SLG544	549	5	fat	7	T7	M	fat5	hackflex
SLG496	549	5	fat	4	T4	M	fat5	hackflex
SLG1123	549	5	fat	115	end	M	fat5	truseq
SLG660	549	5	fat	17	post	M	fat5	truseq
SLG444	549	5	fat	0	pre	M	fat5	truseq
SLG827	550	6	control	29	T10	M	control6	hackflex
SLG577	550	6	control	-3	T0	M	control6	hackflex
SLG609	550	6	control	1	T1	M	control6	hackflex
SLG669	550	6	control	5	T5	M	control6	hackflex
SLG637	550	6	control	3	T3	M	control6	hackflex
SLG585	550	6	control	-2	T0	M	control6	hackflex
SLG625	550	6	control	2	T2	M	control6	hackflex
SLG661	550	6	control	4	T4	M	control6	hackflex
SLG797	550	6	control	18	T9	M	control6	hackflex
SLG1172	550	6	control	124	end	M	control6	truseq
SLG709	550	6	control	8	post	M	control6	truseq
SLG593	550	6	control	0	pre	M	control6	truseq
SLG829	551	6	fat	29	T10	M	fat6	hackflex
SLG671	551	6	fat	5	T5	M	fat6	hackflex
SLG579	551	6	fat	-3	T0	M	fat6	hackflex
SLG611	551	6	fat	1	T1	M	fat6	hackflex
SLG639	551	6	fat	3	T3	M	fat6	hackflex
SLG587	551	6	fat	-2	T0	M	fat6	hackflex
SLG799	551	6	fat	18	T9	M	fat6	hackflex
SLG663	551	6	fat	4	T4	M	fat6	hackflex
SLG627	551	6	fat	2	T2	M	fat6	hackflex
SLG1173	551	6	fat	124	end	M	fat6	truseq
SLG711	551	6	fat	8	post	M	fat6	truseq
SLG595	551	6	fat	0	pre	M	fat6	truseq
SLG626	552	6	control	2	T2	F	control6	hackflex
SLG662	552	6	control	4	T4	F	control6	hackflex
SLG798	552	6	control	18	T9	F	control6	hackflex
SLG586	552	6	control	-2	T0	F	control6	hackflex
SLG638	552	6	control	3	T3	F	control6	hackflex
SLG828	552	6	control	29	T10	F	control6	hackflex
SLG670	552	6	control	5	T5	F	control6	hackflex
SLG578	552	6	control	-3	T0	F	control6	hackflex
SLG610	552	6	control	1	T1	F	control6	hackflex
SLG1163	552	6	control	123	end	F	control6	truseq
SLG710	552	6	control	8	post	F	control6	truseq
SLG594	552	6	control	0	pre	F	control6	truseq
SLG640	553	6	fat	3	T3	F	fat6	hackflex
SLG580	553	6	fat	-3	T0	F	fat6	hackflex
SLG672	553	6	fat	5	T5	F	fat6	hackflex
SLG830	553	6	fat	29	T10	F	fat6	hackflex
SLG612	553	6	fat	1	T1	F	fat6	hackflex
SLG588	553	6	fat	-2	T0	F	fat6	hackflex
SLG628	553	6	fat	2	T2	F	fat6	hackflex
SLG800	553	6	fat	18	T9	F	fat6	hackflex
SLG664	553	6	fat	4	T4	F	fat6	hackflex
SLG1171	553	6	fat	124	end	F	fat6	truseq
SLG712	553	6	fat	8	post	F	fat6	truseq
SLG596	553	6	fat	0	pre	F	fat6	truseq
SLG917	554	7	control	50	T12	F	control7	hackflex
SLG685	554	7	control	2	T2	F	control7	hackflex
SLG807	554	7	control	16	T9	F	control7	hackflex
SLG713	554	7	control	4	T4	F	control7	hackflex
SLG1112	554	7	control	95	T14	F	control7	hackflex
SLG665	554	7	control	0	T0	F	control7	hackflex
SLG717	554	7	control	6	T6	F	control7	hackflex
SLG841	554	7	control	28	T10	F	control7	hackflex
SLG705	554	7	control	3	T3	F	control7	hackflex
SLG673	554	7	control	1	T1	F	control7	hackflex
SLG641	554	7	control	-1	T0	F	control7	hackflex
SLG1021	554	7	control	65	T12	F	control7	hackflex
SLG1155_554	554	7	control	114	end	F	control7	truseq
SLG776	554	7	control	10	post	F	control7	truseq
SLG613	554	7	control	-3	pre	F	control7	truseq
SLG642	555	7	control	-1	T0	F	control7	hackflex
SLG842	555	7	control	28	T10	F	control7	hackflex
SLG808	555	7	control	16	T9	F	control7	hackflex
SLG674	555	7	control	1	T1	F	control7	hackflex
SLG1022	555	7	control	65	T12	F	control7	hackflex
SLG718	555	7	control	6	T6	F	control7	hackflex
SLG706	555	7	control	3	T3	F	control7	hackflex
SLG686	555	7	control	2	T2	F	control7	hackflex
SLG1113	555	7	control	95	T14	F	control7	hackflex
SLG714	555	7	control	4	T4	F	control7	hackflex
SLG666	555	7	control	0	T0	F	control7	hackflex
SLG918	555	7	control	50	T12	F	control7	hackflex
SLG1155_555	555	7	control	114	end	F	control7	truseq
SLG777	555	7	control	10	post	F	control7	truseq
SLG614	555	7	control	-3	pre	F	control7	truseq
SLG809	556	7	fat	16	T9	F	fat7	hackflex
SLG667	556	7	fat	0	T0	F	fat7	hackflex
SLG1114	556	7	fat	95	T14	F	fat7	hackflex
SLG715	556	7	fat	4	T4	F	fat7	hackflex
SLG687	556	7	fat	2	T2	F	fat7	hackflex
SLG919	556	7	fat	50	T12	F	fat7	hackflex
SLG643	556	7	fat	-1	T0	F	fat7	hackflex
SLG843	556	7	fat	28	T10	F	fat7	hackflex
SLG719	556	7	fat	6	T6	F	fat7	hackflex
SLG1023	556	7	fat	65	T12	F	fat7	hackflex
SLG675	556	7	fat	1	T1	F	fat7	hackflex
SLG707	556	7	fat	3	T3	F	fat7	hackflex
SLG1156	556	7	fat	114	end	F	fat7	truseq
SLG778	556	7	fat	10	post	F	fat7	truseq
SLG615	556	7	fat	-3	pre	F	fat7	truseq
SLG920	557	7	fat	50	T12	F	fat7	hackflex
SLG716	557	7	fat	4	T4	F	fat7	hackflex
SLG1115	557	7	fat	95	T14	F	fat7	hackflex
SLG688	557	7	fat	2	T2	F	fat7	hackflex
SLG668	557	7	fat	0	T0	F	fat7	hackflex
SLG844	557	7	fat	28	T10	F	fat7	hackflex
SLG1024	557	7	fat	65	T12	F	fat7	hackflex
SLG644	557	7	fat	-1	T0	F	fat7	hackflex
SLG676	557	7	fat	1	T1	F	fat7	hackflex
SLG720	557	7	fat	6	T6	F	fat7	hackflex
SLG708	557	7	fat	3	T3	F	fat7	hackflex
SLG1157	557	7	fat	114	end	F	fat7	truseq
SLG779	557	7	fat	10	post	F	fat7	truseq
SLG616	557	7	fat	-3	pre	F	fat7	hackflex
SLG617	557	7	fat	-3	pre	F	fat7	truseq
SLG925	562	8	control	5	T5	M	control8	hackflex
SLG1063	562	8	control	29	T10	M	control8	hackflex
SLG897	562	8	control	1	T1	M	control8	hackflex
SLG1183	562	8	control	78	T13	M	control8	hackflex
SLG913	562	8	control	4	T4	M	control8	hackflex
SLG880	562	8	control	0	T0	M	control8	hackflex
SLG1025	562	8	control	20	T9	M	control8	hackflex
SLG1205	562	8	control	92	end	M	control8	truseq
SLG937	562	8	control	7	post	M	control8	truseq
SLG886	562	8	control	0	pre	M	control8	truseq
SLG881	563	8	control	0	T0	F	control8	hackflex
SLG914	563	8	control	4	T4	F	control8	hackflex
SLG1026	563	8	control	20	T9	F	control8	hackflex
SLG1184	563	8	control	78	T13	F	control8	hackflex
SLG1064	563	8	control	29	T10	F	control8	hackflex
SLG926	563	8	control	5	T5	F	control8	hackflex
SLG898	563	8	control	1	T1	F	control8	hackflex
SLG1206	563	8	control	92	end	F	control8	truseq
SLG938	563	8	control	7	post	F	control8	truseq
SLG887	563	8	control	0	pre	F	control8	truseq
SLG1065	564	8	fat	29	T10	M	fat8	hackflex
SLG927	564	8	fat	5	T5	M	fat8	hackflex
SLG899	564	8	fat	1	T1	M	fat8	hackflex
SLG1185	564	8	fat	78	T13	M	fat8	hackflex
SLG1027	564	8	fat	20	T9	M	fat8	hackflex
SLG883	564	8	fat	0	T0	M	fat8	hackflex
SLG915	564	8	fat	4	T4	M	fat8	hackflex
SLG1207	564	8	fat	92	end	M	fat8	truseq
SLG939	564	8	fat	7	post	M	fat8	truseq
SLG888	564	8	fat	0	pre	M	fat8	truseq
SLG928	565	8	fat	5	T5	F	fat8	hackflex
SLG1066	565	8	fat	29	T10	F	fat8	hackflex
SLG900	565	8	fat	1	T1	F	fat8	hackflex
SLG1028	565	8	fat	20	T9	F	fat8	hackflex
SLG884	565	8	fat	0	T0	F	fat8	hackflex
SLG1186	565	8	fat	78	T13	F	fat8	hackflex
SLG916	565	8	fat	4	T4	F	fat8	hackflex
SLG1208	565	8	fat	92	end	F	fat8	truseq
SLG940	565	8	fat	7	post	F	fat8	truseq
SLG889	565	8	fat	0	pre	F	fat8	truseq
SLG971	576	3	control	3	T3	F	control9	hackflex
SLG1098	576	3	control	38	T11	F	control9	hackflex
SLG1187	576	3	control	70	T13	F	control9	hackflex
SLG1145	576	3	control	56	T12	F	control9	hackflex
SLG1213	576	3	control	87	end	F	control9	truseq
SLG1007	576	3	control	7	post	F	control9	truseq
SLG941	576	3	control	0	pre	F	control9	truseq
SLG1146	577	3	control	56	T12	F	control9	hackflex
SLG1068	577	3	control	21	T9	F	control9	hackflex
SLG1062	577	3	control	21	T9	F	control9	hackflex
SLG1188	577	3	control	70	T13	F	control9	hackflex
SLG972	577	3	control	3	T3	F	control9	hackflex
SLG1099	577	3	control	38	T11	F	control9	hackflex
SLG1214	577	3	control	87	end	F	control9	truseq
SLG1008	577	3	control	7	post	F	control9	truseq
SLG942	577	3	control	0	pre	F	control9	truseq
SLG1100	578	3	fat	38	T11	F	fat9	hackflex
SLG973	578	3	fat	3	T3	F	fat9	hackflex
SLG1189	578	3	fat	70	T13	F	fat9	hackflex
SLG1069	578	3	fat	21	T9	F	fat9	hackflex
SLG1147	578	3	fat	56	T12	F	fat9	hackflex
SLG1215	578	3	fat	87	end	F	fat9	truseq
SLG1009	578	3	fat	7	post	F	fat9	truseq
SLG943	578	3	fat	0	pre	F	fat9	truseq
SLG1190	579	3	fat	70	T13	F	fat9	hackflex
SLG974	579	3	fat	3	T3	F	fat9	hackflex
SLG1101	579	3	fat	38	T11	F	fat9	hackflex
SLG1148	579	3	fat	56	T12	F	fat9	hackflex
SLG1070	579	3	fat	21	T9	F	fat9	hackflex
SLG1216	579	3	fat	87	end	F	fat9	truseq
SLG1010	579	3	fat	7	post	F	fat9	truseq
SLG944	579	3	fat	0	pre	F	fat9	truseq
